# Shifts in high-light acclimation strategies associated with molecular evolutionary rates in duckweeds

**DOI:** 10.64898/2026.09.07.749874

**Authors:** Yawako W. Kawaguchi, Masaru Kono, Minako Isoda, Kensuke Kawade, Hiromitsu Tabeta, Ryosuke Sasaki, Akira Oikawa, Masami Y. Hirai, Evelina Josephine, Levina Valerie, Natsu Katayama

## Abstract

Molecular evolutionary rates vary widely among lineages, yet the biological processes generating this variation remain poorly understood. In plants, which lack an early-segregated germline, growth- and environment-dependent physiology could itself influence mutation accumulation and, ultimately, substitution rates. Here we examine this possibility in duckweeds (Araceae, Lemnoideae), whose closely related lineages differ severalfold in sequence divergence. Nonsynonymous and synonymous divergence scaled proportionally across all six lineages examined, indicating that this heterogeneity does not reflect differences in selective constraint and instead points to variation in mutation rate. Lineages without prominent anthocyanin accumulation occupied lower latitudes and, under high light, sustained higher relative growth rates and higher photosynthetic efficiency. Comparing the early-diverging, anthocyanin-accumulating *Spirodela polyrhiza* with the late-diverging, anthocyanin-free *Wolffia australiana* revealed contrasting acclimation strategies: *S. polyrhiza* preferentially induced photoprotective pathways, including anthocyanin biosynthesis and non-photochemical quenching, whereas *W. australiana* instead expanded mitochondrial oxidative phosphorylation together with the cytosolic translational machinery, and broadly remodeled primary metabolism. Duckweed lineages therefore differ in how they balance photoprotection against photochemical energy use and downstream metabolic capacity, a divergence that may be associated with their lineage-specific molecular evolutionary rates.
