## Supplementary material for "Shifts in high-light acclimation strategies associated with molecular evolutionary rates in duckweeds": DataS0-1_Fig1_5_sequence_and_RNAseq_sample_information.csv

Dataset	Species	Strain	Purpose	Condition / time point	Biological replicates	Sequencer	Read type	SRA accession	Assembly accession
De novo assembly	Wolffiella hyalina	9525	Transcriptome assembly	LL	2	Illumina NovaSeq 6000	150bp paired-end	SRR40083478,SRR40083477	GLQN00000000
De novo assembly	Wolffiella hyalina	9525	Transcriptome assembly	LL	3	Illumina NovaSeq 6000	150bp paired-end	SRR40062114,SRR40062113,SRR40062112	GLQN00000000
De novo assembly	Wolffiella hyalina	9525	Transcriptome assembly	HL_3h	3	Illumina NovaSeq 6000	150bp paired-end	SRR40062118,SRR40062117,SRR40062161	GLQN00000000
De novo assembly	Wolffiella hyalina	9525	Transcriptome assembly	HL_4d	3	Illumina NovaSeq 6000	150bp paired-end	SRR40062160,SRR40062159,SRR40062115	GLQN00000000
De novo assembly	Landoltia punctata	9387	Transcriptome assembly	LL	3	Illumina NovaSeq 6000	150bp paired-end	SRR40062151,SRR40062150,SRR40062149	GLQM00000000
De novo assembly	Landoltia punctata	9387	Transcriptome assembly	HL_3h	3	Illumina NovaSeq 6000	150bp paired-end	SRR40062090,SRR40062156,SRR40062155	GLQM00000000
De novo assembly	Landoltia punctata	9387	Transcriptome assembly	HL_4d	3	Illumina NovaSeq 6000	150bp paired-end	SRR40062154,SRR40062153,SRR40062152	GLQM00000000
De novo assembly	Lemna aequinoctialis	M10E	Transcriptome assembly	LL	3	Illumina NovaSeq 6000	150bp paired-end	SRR40062105,SRR40062094,SRR40062091	GLQJ00000000
De novo assembly	Lemna aequinoctialis	M10E	Transcriptome assembly	HL_3h	3	Illumina NovaSeq 6000	150bp paired-end	SRR40062158,SRR40062157,SRR40062146	GLQJ00000000
De novo assembly	Lemna aequinoctialis	M10E	Transcriptome assembly	HL_4d	3	Illumina NovaSeq 6000	150bp paired-end	SRR40062135,SRR40062124,SRR40062116	GLQJ00000000
Expression analysis	Spirodela polyrhiza	7498	LL/HL response RNA-seq	LL	3	Illumina NovaSeq 6000	150bp paired-end	SRR40062131,SRR40062130,SRR40062129	-
Expression analysis	Spirodela polyrhiza	7498	LL/HL response RNA-seq	HL_3h	3	Illumina NovaSeq 6000	150bp paired-end	SRR40062138,SRR40062137,SRR40062136	-
Expression analysis	Spirodela polyrhiza	7498	LL/HL response RNA-seq	HL_4d	3	Illumina NovaSeq 6000	150bp paired-end	SRR40062134,SRR40062133,SRR40062132	-
Expression analysis	Spirodela polyrhiza	7498	LL/HL response RNA-seq	LL	3	DNBSEQ-G400	150bp paired-end	SRR40062104,SRR40062103,SRR40062102	-
Expression analysis	Spirodela polyrhiza	7498	LL/HL response RNA-seq	HL_3h	3	DNBSEQ-G400	150bp paired-end	SRR40062111,SRR40062110,SRR40062109	-
Expression analysis	Spirodela polyrhiza	7498	LL/HL response RNA-seq	HL_4d	3	DNBSEQ-G400	150bp paired-end	SRR40062108,SRR40062107,SRR40062106	-
Expression analysis	Wolffia australiana	8730	LL/HL response RNA-seq	LL	3	Illumina NovaSeq 6000	150bp paired-end	SRR40062121,SRR40062120,SRR40062119	-
Expression analysis	Wolffia australiana	8730	LL/HL response RNA-seq	HL_3h	3	Illumina NovaSeq 6000	150bp paired-end	SRR40062128,SRR40062127,SRR40062126	-
Expression analysis	Wolffia australiana	8730	LL/HL response RNA-seq	HL_4d	3	Illumina NovaSeq 6000	150bp paired-end	SRR40062125,SRR40062123,SRR40062122	-
Expression analysis	Wolffia australiana	8730	LL/HL response RNA-seq	LL	3	DNBSEQ-G400	150bp paired-end	SRR40062095,SRR40062093,SRR40062092	-
Expression analysis	Wolffia australiana	8730	LL/HL response RNA-seq	HL_3h	3	DNBSEQ-G400	150bp paired-end	SRR40062101,SRR40062100,SRR40062099	-
Expression analysis	Wolffia australiana	8730	LL/HL response RNA-seq	HL_4d	3	DNBSEQ-G400	150bp paired-end	SRR40062098,SRR40062097,SRR40062096	-
