## Supplementary material for "Shifts in high-light acclimation strategies associated with molecular evolutionary rates in duckweeds": DataS1_Fig2_GBIF_species_and_latitude_summary.csv

spName	genus	antho	n_records	median_abs_latitude	mean_abs_latitude	min_latitude	max_latitude
Landoltia punctata	Landoltia	Antho	480	33.6	32.5810307016667	-55.523149	60.170408
Lemna disperma	Lemna	Antho	250	36.7477015	36.7279217876	-46.555382	-26.460932
Lemna gibba	Lemna	Antho	1514	48.59599	45.4998968327609	-37.921879	61.031426
Lemna japonica	Lemna	Antho	39	55.47887	49.8178688461538	25.719725	65.8374
Lemna minor	Lemna	Antho	4924	47.73682	46.9319462471771	-60.57546	70.798
Lemna trisulca	Lemna	Antho	2813	51.66979	51.1118099193032	-42.833333	72.61989
Lemna turionifera	Lemna	Antho	1051	48.77	48.6336098640343	-35.7241	68.3179526
Spirodela intermedia	Spirodela	Antho	60	17.5333315	15.7430522666667	-33.92	18.49222
Spirodela polyrhiza	Spirodela	Antho	3317	47.87282	45.766626027344	-38.29417	82.233333
Lemna aequinoctialis	Lemna	NonAntho	741	20.435277	21.6417179890688	-43.830814	59.455342
Lemna minuta	Lemna	NonAntho	902	46.79922	43.8046587209534	-38.58	60.23627
Lemna perpusilla	Lemna	NonAntho	284	35.190528	30.6958735422535	-27.33	45.596785
Lemna tenera	Lemna	NonAntho	5	12.6167	10.7749642	-14.22585	1.3667
Lemna valdiviana	Lemna	NonAntho	280	32.350972	29.50991713	-39.2	52.20742
Wolffia angusta	Wolffia	NonAntho	35	34.598665	28.4431572857143	-38.2333	10.71554
Wolffia arrhiza	Wolffia	NonAntho	482	49.480735	46.906434763278	-33.875	59.917614
Wolffia australiana	Wolffia	NonAntho	125	37.83167	39.082091152	-46.023029	52.95
Wolffia borealis	Wolffia	NonAntho	132	43.185638	43.0630691060606	0	53.265732
Wolffia columbiana	Wolffia	NonAntho	436	40.8900635	38.2822208848624	-56.28	56.975408
Wolffia elongata	Wolffia	NonAntho	1	10.99512	10.99512	10.99512	10.99512
Wolffia globosa	Wolffia	NonAntho	65	33.9634	31.8689050153846	-36.5	55.671741
Wolffia microscopica	Wolffia	NonAntho	1	33.27689	33.27689	33.27689	33.27689
Wolffiella denticulata	Wolffiella	NonAntho	5	27.8	28.027	-28.991667	-27.043333
Wolffiella gladiata	Wolffiella	NonAntho	99	32.985552	32.8608207777778	19.175	47.047951
Wolffiella hyalina	Wolffiella	NonAntho	10	12.8916665	14.2299451	-19.375	30.01667
Wolffiella lingulata	Wolffiella	NonAntho	80	19.870972	22.5793265225	-39.21	39.997194
Wolffiella oblonga	Wolffiella	NonAntho	50	19.2958335	19.81743654	-34.83333	39.348056
Wolffiella repanda	Wolffiella	NonAntho	1	19.869167	19.869167	-19.869167	-19.869167
Wolffiella welwitschii	Wolffiella	NonAntho	45	16.233889	14.3905481555556	-29.116667	19.391028
