## Supplementary material for "Shifts in high-light acclimation strategies associated with molecular evolutionary rates in duckweeds": DataS3_representative_species_and_strain_information.csv

Species	Abbreviation	Strain	Source
Spirodela polyrhiza	Sp	7498	Rutgers Duckweed Stock Cooperative.
Landoltia punctata	Lp	9387	Rutgers Duckweed Stock Cooperative.
Lemna gibba	Lg	Lgp8L	Provided by Dr. Tokitaka Oyama, Kyoto University
Lemna aequinoctialis	La	M10E	Provided by Dr. Tomoaki Muranaka, Nagoya University
Wolffiella hyalina	Wh	9525	Rutgers Duckweed Stock Cooperative.
Wolffia australiana	Wa	8730	Rutgers Duckweed Stock Cooperative.
