## Supplementary material for "Shifts in high-light acclimation strategies associated with molecular evolutionary rates in duckweeds": DataS4-1_Fig3_growth_curve_model_strategy_summary.csv

strategy	sample_light_complete	min_r_squared_log	median_r_squared_log	max_growth_rate_per_day	n_logistic_selected	n_exponential_selected	antho_light_interaction_p	sample_light_interaction_p
exponential_fixed	TRUE	0.928159554510591	0.987287475382975	0.358563852193944	0	72	0.0572393759653091	0.000316398899885744
logistic_fixed	TRUE	0.93481731258521	0.987581212359761	0.612557850456483	72	0	0.276815954838397	0.0565219616560735
aic_selected	TRUE	0.928159554510591	0.991459464598238	0.612557850456483	20	52	0.09766693646714	0.00356942438218104
