## Supplementary material for "Shifts in high-light acclimation strategies associated with molecular evolutionary rates in duckweeds": DataS4-2_Fig3_growth_curve_model_well_parameters.csv

batch	wellID	sample	light	sampleID2	antho	n_timepoints	elapsed_time_min	elapsed_time_max	exponential_growth_rate_per_day	exponential_intercept_log_area	exponential_aic_log	exponential_r_squared_log	logistic_growth_rate_per_day	logistic_N0	logistic_K	logistic_aic_log	logistic_r_squared_log	delta_aic_logistic_minus_exponential	start_elapsed_time	start_frond_area
batch1L	P01_y0-x0	Sp	PFD100	batch1L_P01_y0-x0	antho	8	0	165.295833333333	0.206651142513245	4.680234464794	-46.0805608081591	0.991384754853964	0.22258782936667	100.921989365169	47504.32	-39.7076855867913	0.985118144369702	6.37287522136787	0	114.1936
batch1L	P01_y0-x1	Wa	PFD100	batch1L_P01_y0-x1	non-antho	8	0	165.295833333333	0.0718027113320964	5.02136234408751	-16.8135920202721	0.263661979188702	0.0978133134128207	142.032182242931	29819.52	-14.4117784134867	0.22573361460662	2.40181360678532	0	198.912
batch1L	P01_y0-x2	Sp	PFD100	batch1L_P01_y0-x2	antho	8	0	165.295833333333	0.199959816584464	4.51476528105613	-37.9361769473371	0.97495434095927	0.216633513845372	85.5321247761479	37272.8	-34.0003274937099	0.968097585313414	3.93584945362716	0	102.8128
batch1L	P01_y1-x0	Wa	PFD100	batch1L_P01_y1-x0	non-antho	8	0	165.295833333333	0.0352624090488037	5.30028977859292	-27.5866408663376	0.249253095583447	0.0396712410241501	199.392755564807	30576	-25.5155261198088	0.242549698348943	2.07111474652874	0	200.0672
batch1L	P01_y1-x1	Sp	PFD100	batch1L_P01_y1-x1	antho	8	0	165.295833333333	0.214531935449631	4.62972049695232	-46.3860827794111	0.992298529473076	0.231611505872428	95.4212575759107	47527.2	-39.3224783077694	0.985496908304124	7.06360447164175	0	110.0432
batch1L	P01_y1-x2	Wa	PFD100	batch1L_P01_y1-x2	non-antho	8	0	165.295833333333	-0.0112393482282931	5.23521255021115	-18.483595082279	0.0106944982100659	0.00700010259363667	181.198336644365	5601.39850681937	-16.1793398410963	-0.0276553105393047	2.30425524118267	0	205.5008
batch1L	P03_y0-x0	Wa	PFD100	batch1L_P03_y0-x0	non-antho	8	0.165555555555556	165.332777777778	0.025887224581159	5.19594777775838	-23.6831212768837	0.0988957384439053	0.140489882613584	181.813826786806	246.8417952	-21.8172018455886	0.113872453938921	1.86591943129509	0.165555555555556	140.1696
batch1L	P03_y0-x1	Sp	PFD100	batch1L_P03_y0-x1	antho	8	0.165555555555556	165.332777777778	0.200492652945927	4.54900571010452	-47.6522553506034	0.992465075179044	0.215892840231261	88.688862727951	40055.68	-40.8350251533083	0.986240869647536	6.8172301972951	0.165555555555556	97.7984
batch1L	P03_y0-x2	Wa	PFD100	batch1L_P03_y0-x2	non-antho	8	0.165555555555556	165.332777777778	0.103636392601594	4.64337149216318	-17.9848757242521	0.463177389703212	0.120551226063873	100.396095273047	25328.32	-15.7587831764715	0.447789522308686	2.22609254778063	0.165555555555556	129.0784
batch1L	P03_y1-x0	Sp	PFD100	batch1L_P03_y1-x0	antho	8	0.165555555555556	165.332777777778	0.219828120691566	4.39855267210282	-44.4309988796977	0.990642009476938	0.239611594820655	74.783205424585	39333.44	-37.0935416164731	0.981763725085019	7.33745726322455	0.165555555555556	85.7872
batch1L	P03_y1-x1	Wa	PFD100	batch1L_P03_y1-x1	non-antho	8	0.165555555555556	165.332777777778	0.0480668559946691	4.88826285319521	-21.4528917622834	0.222588171404189	0.213336381883654	134.133910966671	203.8532496	-19.6388797176617	0.240453352029959	1.81401204462178	0.165555555555556	100.7968
batch1L	P03_y1-x2	Sp	PFD100	batch1L_P03_y1-x2	antho	8	0.165555555555556	165.332777777778	0.217647759601771	4.75143629978791	-43.7550065626275	0.989622541670231	0.23841555910397	105.971700659344	55492.96	-36.3549489090191	0.979618182748446	7.40005765360841	0.165555555555556	125.3008
batch1L	P05_y0-x0	Sp	PFD1000	batch1L_P05_y0-x0	antho	8	0.190555555555556	165.346666666667	0.238543674194118	4.90940952148658	-36.5144646490136	0.978873203308743	0.405381006948639	113.244602127834	926.388841745109	-30.7661320029046	0.966246510624973	5.74833264610905	0.190555555555556	145.0576
batch1L	P05_y0-x1	Wa	PFD1000	batch1L_P05_y0-x1	non-antho	8	0.190555555555556	165.346666666667	0.145811148457975	5.20438826065741	-28.0490590148649	0.857319638280364	0.632647888000947	145.351013935338	428.5289008	-47.2168122680139	0.989878744281424	-19.1677532531489	0.190555555555556	149.6992
batch1L	P05_y0-x2	Sp	PFD1000	batch1L_P05_y0-x2	antho	8	0.190555555555556	165.346666666667	0.252579869770898	4.71334419165601	-38.3442841587121	0.984916234117798	0.407623696470357	92.1674299248184	899.349275294801	-30.4706467868556	0.9685680865144	7.8736373718565	0.190555555555556	117.2096
batch1L	P05_y1-x0	Wa	PFD1000	batch1L_P05_y1-x0	non-antho	8	0.190555555555556	165.346666666667	0.153588201441689	5.3837245615506	-35.6037476701793	0.94487584097933	0.386024663465076	195.52701082303	654.857878826661	-47.7363224490336	0.990578293489267	-12.1325747788543	0.190555555555556	193.4384
batch1L	P05_y1-x1	Sp	PFD1000	batch1L_P05_y1-x1	antho	8	0.190555555555556	165.346666666667	0.276365267386329	4.55888784354936	-35.4556476756389	0.981975772205364	0.402037837556245	77.1730830360926	1176.12447028857	-25.7824009747091	0.952965909006148	9.67324670092978	0.190555555555556	106.4
batch1L	P05_y1-x2	Wa	PFD1000	batch1L_P05_y1-x2	non-antho	8	0.190555555555556	165.346666666667	0.129122708019626	5.53188021240161	-36.6834964189933	0.932730564545231	0.306189970115863	235.570533128569	713.096272720698	-38.4884619935266	0.958192101418619	-1.80496557453339	0.190555555555556	235.4944
batch1L	P07_y0-x0	Wa	PFD1000	batch1L_P07_y0-x0	non-antho	8	0.200555555555555	165.355555555556	0.183888332831586	5.32634780240207	-28.5564898786193	0.910573940481096	0.507474775784568	173.255943071074	668.783142232218	-46.6000846350759	0.992699354355857	-18.0435947564565	0.200555555555555	165.5472
batch1L	P07_y0-x1	Sp	PFD1000	batch1L_P07_y0-x1	antho	8	0.200555555555555	165.355555555556	0.266817229037851	4.71287313327246	-39.4832053371697	0.988237107783427	0.391384031652574	93.559792846772	1186.2161104074	-30.6386653235745	0.972325335637014	8.84454001359514	0.200555555555555	120.0816
batch1L	P07_y0-x2	Wa	PFD1000	batch1L_P07_y0-x2	non-antho	8	0.200555555555555	165.355555555556	0.173256529771794	5.47128469250182	-26.956559293563	0.8809608681712	0.495502862439084	205.018212917409	720.176068715603	-36.5284897609971	0.97197881112498	-9.57193046743408	0.200555555555555	183.5648
batch1L	P07_y1-x0	Sp	PFD1000	batch1L_P07_y1-x0	antho	8	0.200555555555555	165.355555555556	0.271702980467759	4.67760059094532	-38.4166907640732	0.987054150680804	0.441017933992279	86.1218962014134	943.65046908933	-29.8612605393901	0.970623236668693	8.55543022468311	0.200555555555555	112.1136
batch1L	P07_y1-x1	Wa	PFD1000	batch1L_P07_y1-x1	non-antho	8	0.200555555555555	165.355555555556	0.158255093843931	5.51409335527979	-29.2068607567858	0.891070091472392	0.492385097605727	213.468388667011	681.339667678591	-39.4958870088811	0.97655689661663	-10.2890262520952	0.200555555555555	207.0432
batch1L	P07_y1-x2	Sp	PFD1000	batch1L_P07_y1-x2	antho	8	0.200555555555555	165.355555555556	0.244538664351502	4.87365825604069	-35.6552090983683	0.977644907278338	0.413292177635643	107.126497282418	947.002912970515	-28.6590610142284	0.958255292871824	6.99614808413995	0.200555555555555	136.7232
batch2L	P09_y0-x0	Lgp8L	PFD100	batch2L_P09_y0-x0	antho	8	0	166.6725	0.217565908778782	4.19946894998714	-46.7653173529721	0.992807457770368	0.225357186113616	65.0174176922575	15470.8855011693	-43.8418081362802	0.991927337610301	2.92350921669193	0	67.4048
batch2L	P09_y0-x1	M10E	PFD100	batch2L_P09_y0-x1	non-antho	8	0	166.6725	0.238952224037219	4.5715008679183	-44.3825314805432	0.991975248252401	0.339161512655562	87.2776443401981	901.803717699761	-41.7698329217189	0.991336506449598	2.6126985588243	0	92.512
batch2L	P09_y0-x2	Wh	PFD100	batch2L_P09_y0-x2	non-antho	8	0	166.6725	0.22613413616285	4.4902753715123	-33.7352993860226	0.966945769040655	0.337952293578144	81.1528016767446	683.316568020872	-32.6744333947594	0.970606962577427	1.06086599126322	0	89.512
batch2L	P09_y1-x0	Wh	PFD100	batch2L_P09_y1-x0	non-antho	8	0	166.6725	0.214400766716653	4.62585787680745	-31.9362345488866	0.954546522466704	0.323649618377256	95.7864643460826	688.604243010336	-32.7064553311522	0.967850023063967	-0.770220782265525	0	84.7248
batch2L	P09_y1-x1	Lgp8L	PFD100	batch2L_P09_y1-x1	antho	8	0	166.6725	0.238320263128993	4.35046114723085	-39.7781378712349	0.98574544687747	0.24501263391712	75.5760452768763	40681.76	-37.4113358293827	0.985076657045633	2.36680204185223	0	72.2288
batch2L	P09_y1-x2	M10E	PFD100	batch2L_P09_y1-x2	non-antho	8	0	166.6725	0.263741312218283	4.54443304216926	-42.5865783559539	0.991756752649052	0.390203973040975	79.2851206014208	961.21343088308	-33.5229179991254	0.980067493193372	9.0636603568285	0	95.1792
batch2L	P10_y0-x0	M10E	PFD100	batch2L_P10_y0-x0	non-antho	8	0.0047222222222222	166.6925	0.25548807037337	4.61304905364169	-42.476829373946	0.991100362212276	0.31969467221391	95.6554192355598	1392.35816305917	-42.876712243287	0.993406889638173	-0.399882869340964	0.0047222222222222	99.9152
batch2L	P10_y0-x1	Wh	PFD100	batch2L_P10_y0-x1	non-antho	8	0.0047222222222222	166.6925	0.21461539912963	4.3827097869226	-35.6736151880075	0.971076397502841	0.25007766834471	68.347265115727	41942.88	-27.8271656977494	0.939932787506031	7.84644949025819	0.0047222222222222	84.3872
batch2L	P10_y0-x2	Lgp8L	PFD100	batch2L_P10_y0-x2	antho	8	0.0047222222222222	166.6925	0.230497445454925	4.34404818859797	-40.6515527382028	0.986329817127448	0.25900855303315	67.8541179298948	42080.32	-32.0268209569153	0.968709688873157	8.62473178128749	0.0047222222222222	82.6512
batch2L	P10_y1-x0	Lgp8L	PFD100	batch2L_P10_y1-x0	antho	8	0.0047222222222222	166.6925	0.219619089993566	4.31580245368278	-53.0203619450298	0.996757570332408	0.226666157612879	72.8888252933296	34783.68	-49.0189620977068	0.995835909322336	4.00139984732304	0.0047222222222222	76.2208
batch2L	P10_y1-x1	M10E	PFD100	batch2L_P10_y1-x1	non-antho	8	0.0047222222222222	166.6925	0.253173339947564	4.38866987008076	-43.0257357024703	0.991534174342512	0.268843712848645	75.1909652510965	48998.56	-37.7577953574679	0.987262758655157	5.26794034500242	0.0047222222222222	80.2192
batch2L	P10_y1-x2	Wh	PFD100	batch2L_P10_y1-x2	non-antho	8	0.0047222222222222	166.6925	0.139220889826331	4.84143656660851	-34.9582583476255	0.928159554510591	0.358332086318419	111.094450177812	368.812751449182	-33.7362881226876	0.93481731258521	1.22197022493783	0.0047222222222222	127.7792
batch2L	P11_y0-x0	Lgp8L	PFD1000	batch2L_P11_y0-x0	antho	8	0.0169444444444444	166.699722222222	0.28871339647556	4.05921968754168	-41.2768988217845	0.99189550560103	0.434551786024824	48.3948626979565	607.410949267323	-38.9393434422238	0.991546224094232	2.33755537956073	0.0169444444444444	55.8784
batch2L	P11_y0-x1	M10E	PFD1000	batch2L_P11_y0-x1	non-antho	8	0.0169444444444444	166.699722222222	0.275802081600413	4.63859427842006	-34.7588809958003	0.980178059407245	0.437102662645351	89.7119186981728	865.237487399616	-47.4778093734093	0.996851508693638	-12.7189283776089	0.0169444444444444	93.5632
batch2L	P11_y0-x2	Wh	PFD1000	batch2L_P11_y0-x2	non-antho	8	0.0169444444444444	166.699722222222	0.354039615753108	4.45291873433644	-31.2375516467174	0.981297697840301	0.522750595998657	70.3828117248466	1199.66848115328	-45.7336842011403	0.997621119361418	-14.4961325544229	0.0169444444444444	71.7904
batch2L	P11_y1-x0	Wh	PFD1000	batch2L_P11_y1-x0	non-antho	8	0.0169444444444444	166.699722222222	0.358563852193944	4.2508417218702	-40.4081048897051	0.994129596940504	0.501189436132852	53.9396686986927	1353.87973998411	-28.4043827068545	0.979500744495147	12.0037221828505	0.0169444444444444	71.6096
batch2L	P11_y1-x1	Lgp8L	PFD1000	batch2L_P11_y1-x1	antho	8	0.0169444444444444	166.699722222222	0.256753374935038	4.49425816576978	-32.7872217494603	0.971009058245856	0.479613268003351	73.1208898320813	561.041071435597	-48.7368894655053	0.996925092057589	-15.949667716045	0.0169444444444444	78.9472
batch2L	P11_y1-x2	M10E	PFD1000	batch2L_P11_y1-x2	non-antho	8	0.0169444444444444	166.699722222222	0.295947344588544	4.59303705733041	-28.9944070167761	0.965155086845808	0.491250078741317	84.5326854476047	821.868941467577	-50.7160388159604	0.998203746354988	-21.7216317991843	0.0169444444444444	83.0208
batch2L	P12_y0-x0	M10E	PFD1000	batch2L_P12_y0-x0	non-antho	8	0.0222222222222222	166.713055555556	0.287566032467355	4.51802569617351	-35.6171201705811	0.983565929575871	0.461030038654687	76.593377333505	815.997212481088	-47.6618841658529	0.997160121852732	-12.0447639952718	0.0222222222222222	81.9968
batch2L	P12_y0-x1	Wh	PFD1000	batch2L_P12_y0-x1	non-antho	8	0.0222222222222222	166.713055555556	0.337470749313017	4.77427531673802	-25.9995045369851	0.961196884543338	0.612557850456483	86.0654851300019	1133.59927714693	-38.9883422393437	0.994041040854044	-12.9888377023585	0.0222222222222222	94.7168
batch2L	P12_y0-x2	Lgp8L	PFD1000	batch2L_P12_y0-x2	antho	8	0.0222222222222222	166.713055555556	0.280963336597899	4.38854863692754	-36.5864345589736	0.984730876629322	0.444670019474126	68.0643174756856	711.532093968367	-46.4749688989366	0.996545195342708	-9.88853433996299	0.0222222222222222	72.9184
batch2L	P12_y1-x0	Lgp8L	PFD1000	batch2L_P12_y1-x0	antho	8	0.0222222222222222	166.713055555556	0.281989383712689	4.12792093846054	-44.6942449783626	0.994443983916056	0.392822258447394	54.0877137675439	751.992790695974	-41.0646229014027	0.993188692632202	3.62962207695993	0.0222222222222222	59.304
batch2L	P12_y1-x1	M10E	PFD1000	batch2L_P12_y1-x1	non-antho	8	0.0222222222222222	166.713055555556	0.299664966125135	4.68293558349503	-32.6057137223476	0.978072180380344	0.497278234351989	87.1133923340498	973.009959303007	-40.4852645609772	0.993622269722965	-7.87955083862965	0.0222222222222222	93.6912
batch2L	P12_y1-x2	Wh	PFD1000	batch2L_P12_y1-x2	non-antho	8	0.0222222222222222	166.713055555556	0.345124143399924	4.62814722889296	-30.5882969668014	0.978712720677659	0.551615825437661	79.2864038425189	1215.40849452585	-41.2458921672362	0.995624983552008	-10.6575952004348	0.0222222222222222	86.624
batch3L	P23_y0-x0	Lgp8L	PFD100	batch3L_P23_y0-x0	antho	8	0	165.411111111111	0.207841292649022	4.36513881414948	-45.3323525626753	0.99062192466102	0.22540715684053	73.0626388316903	35305.92	-38.5424070818571	0.982933495535064	6.78994548081815	0	80.9088
batch3L	P23_y0-x1	M10E	PFD100	batch3L_P23_y0-x1	non-antho	8	0	165.411111111111	0.226583346305873	4.68915473021946	-58.3070776420822	0.9984290070716	0.2294687821465	107.863834111896	51833.6	-55.8633563950926	0.998339409912168	2.44372124698955	0	107.4384
batch3L	P23_y1-x1	Lgp8L	PFD100	batch3L_P23_y1-x1	antho	8	0	165.411111111111	0.210680322872942	4.49250250618346	-43.9733971986505	0.989198641910574	0.224776960059923	84.3519984710412	40037.28	-39.1346647725001	0.984597752681985	4.83873242615039	0	91.1616
batch3L	P23_y1-x2	M10E	PFD100	batch3L_P23_y1-x2	non-antho	8	0	165.411111111111	0.242882419699215	4.40370981390599	-42.0537726559533	0.989664089343171	0.258285525441993	76.6749679767656	45431.68	-37.2912382731543	0.985401174197845	4.76253438279901	0	84.4032
batch3L	P24_y0-x0	Lgp8L	PFD1000	batch3L_P24_y0-x0	antho	8	0.0230555555555555	165.438055555556	0.30463350285958	4.30243869639972	-39.5446191256351	0.990996263782196	0.441288986394561	58.4321823000561	1018.75967746587	-27.3520447415006	0.967808210855542	12.1925743841345	0.0230555555555555	77.4624
batch3L	P24_y0-x1	M10E	PFD1000	batch3L_P24_y0-x1	non-antho	8	0.0230555555555555	165.438055555556	0.303386846085399	4.56930564113174	-43.1451428770687	0.994193392072628	0.403854624724795	84.4155172637691	1464.47624596408	-38.7144876154225	0.992131806649024	4.43065526164626	0.0230555555555555	92.4512
batch3L	P24_y1-x1	Lgp8L	PFD1000	batch3L_P24_y1-x1	antho	8	0.0230555555555555	165.438055555556	0.287366739054841	4.30123545982615	-52.4234072524585	0.997962961810483	0.349877709147485	68.2242442128182	1436.39081680502	-46.4428990750244	0.996649664777762	5.98050817743411	0.0230555555555555	73.6672
batch3L	P24_y1-x2	M10E	PFD1000	batch3L_P24_y1-x2	non-antho	8	0.0230555555555555	165.438055555556	0.269307967927017	4.86681116953783	-34.9628128715844	0.979803400310318	0.409475381315545	117.11061584396	1093.56124628046	-48.9903116910598	0.997276066689998	-14.0274988194753	0.0230555555555555	115.1728
batch4L	P31_y0-x0	Wh	PFD100	batch4L_P31_y0-x0	non-antho	8	0	166.903611111111	0.181074026312903	5.01815880440791	-47.4261917139368	0.99061920901922	0.229103977161497	145.948581051101	1502.70228221195	-45.1144998406609	0.990246506096143	2.31169187327599	0	147.792
batch4L	P31_y1-x1	Wh	PFD100	batch4L_P31_y1-x1	non-antho	8	0	166.903611111111	0.176828295060389	5.03956053152465	-45.1196774737766	0.986925081240609	0.253962036711482	147.491709668957	1009.28227072152	-45.9512844899397	0.990822591011976	-0.831607016163105	0	143.8128
batch4L	P32_y0-x0	Wh	PFD1000	batch4L_P32_y0-x0	non-antho	8	0.0138888888888888	166.909444444444	0.268524232020192	5.13750953380591	-23.2761109571797	0.919006282284947	0.692808488350182	110.453939442558	899.326369537359	-31.6320339786933	0.977804685347778	-8.35592302151357	0.0138888888888888	133.8464
batch4L	P32_y1-x1	Wh	PFD1000	batch4L_P32_y1-x1	non-antho	8	0.0138888888888888	166.909444444444	0.282735806660826	4.95950097739202	-29.1878206216835	0.963421437014543	0.566420860694997	104.949372084716	964.011167629937	-36.037655084272	0.987899666064364	-6.84983446258855	0.0138888888888888	124.2592
batch5L	P39_y0-x0	Lp	PFD100	batch5L_P39_y0-x0	antho	8	0	166.83	0.119166361987335	4.929999837895	-53.2474590415414	0.98953924443575	0.123186013975323	136.60818984623	31905.6	-50.6307259284998	0.988700908448272	2.61673311304158	0	140.5984
batch5L	P39_y0-x1	Wa	PFD100	batch5L_P39_y0-x1	non-antho	8	0	166.83	0.13759158517096	3.82391360267088	-48.8765981019966	0.986490887403666	0.187941415712642	44.5295931060287	295.067923974301	-46.4364158984187	0.985726748797771	2.44018220357798	0	45.6256
batch5L	P39_y0-x2	Lp	PFD100	batch5L_P39_y0-x2	antho	8	0	166.83	0.11675366627048	4.94474731186012	-56.0675662552397	0.992318381222345	0.148947157656307	138.765880307904	999.174646064294	-55.0916185569507	0.99324134594747	0.97594769828892	0	139.2736
batch5L	P39_y1-x0	Wa	PFD100	batch5L_P39_y1-x0	non-antho	8	0	166.83	0.144106706850572	3.8208430612966	-42.3769481599366	0.97263813715044	0.320474743590796	41.4477395929118	147.342534269833	-44.755573694311	0.984171343730238	-2.37862553437437	0	44.0544
batch5L	P39_y1-x1	Lp	PFD100	batch5L_P39_y1-x1	antho	8	0	166.83	0.107124068216019	5.13084599532328	-57.9948093472155	0.992825072620618	0.114940245877357	168.907028265369	3543.99148437174	-56.2080127619255	0.99301376200367	1.78679658529002	0	165.3504
batch5L	P39_y1-x2	Wa	PFD100	batch5L_P39_y1-x2	non-antho	8	0	166.83	0.172783301908284	3.98066168606841	-35.9351518823636	0.958057402803286	0.359942404897963	48.699278736372	200.746621951371	-48.0821102093863	0.99284413600911	-12.1469583270226	0	47.4944
batch5L	P40_y0-x0	Lp	PFD100	batch5L_P40_y0-x0	antho	8	0.0069444444444444	166.849166666667	0.110142305516085	4.79216049867184	-45.7085902108185	0.969226907858886	0.117985179695881	117.229902982119	27802.4	-42.6451109974684	0.964851723721786	3.06347921335008	0.0069444444444444	127.4592
batch5L	P40_y0-x1	Wa	PFD100	batch5L_P40_y0-x1	non-antho	8	0.0069444444444444	166.849166666667	0.170598854026381	4.17492668791675	-44.2093016847445	0.984288566429451	0.199558015874279	64.3735177908884	819.724330252532	-42.8587959254429	0.985513721078836	1.35050575930158	0.0069444444444444	66.456
batch5L	P40_y0-x2	Lp	PFD100	batch5L_P40_y0-x2	antho	8	0.0069444444444444	166.849166666667	0.0905487851488677	4.66739064444267	-47.8599138898895	0.965343698726814	0.0968186456250913	104.151711737866	21361.92	-44.9897999177419	0.961361707803796	2.87011397214763	0.0069444444444444	109.6032
batch5L	P40_y1-x0	Wa	PFD100	batch5L_P40_y1-x0	non-antho	8	0.0069444444444444	166.849166666667	0.282964951757298	3.73163196644771	-36.4326151261201	0.984894280311076	0.392760122490375	35.5175271456582	551.573700120258	-30.1191120023077	0.974099523922128	6.31350312381243	0.0069444444444444	46.056
batch5L	P40_y1-x1	Lp	PFD100	batch5L_P40_y1-x1	antho	8	0.0069444444444444	166.849166666667	0.111846929731239	4.88710430594103	-53.2848487349821	0.988197910893351	0.113737771247612	131.984176689128	29110.24	-51.1972597140275	0.988067984253275	2.08758902095465	0.0069444444444444	134.6512
batch5L	P40_y1-x2	Wa	PFD100	batch5L_P40_y1-x2	non-antho	8	0.0069444444444444	166.849166666667	0.228424907565818	4.14494337894573	-28.7099946211665	0.941799707266689	0.234512582887251	61.8906398970734	31738.24	-26.6422459691244	0.941304740468831	2.06774865204209	0.0069444444444444	55.2272
batch5L	P41_y0-x0	Wa	PFD1000	batch5L_P41_y0-x0	non-antho	8	0.0238888888888888	166.874444444444	0.292651947618321	4.22522238878866	-48.6577582251182	0.996898740927648	0.371113129285939	61.0500043290753	1221.89337492758	-39.6074419739067	0.992513527593608	9.05031625121149	0.0238888888888888	70.2832
batch5L	P41_y0-x1	Lp	PFD1000	batch5L_P41_y0-x1	antho	8	0.0238888888888888	166.874444444444	0.124397624553536	4.76595460314719	-49.0738685896053	0.983918174644924	0.260405270995471	110.806533739196	362.049031498998	-63.8906661363573	0.998034807743347	-14.816797546752	0.0238888888888888	112.0848
batch5L	P41_y0-x2	Wa	PFD1000	batch5L_P41_y0-x2	non-antho	8	0.0238888888888888	166.874444444444	0.246106432419686	3.99509929949016	-39.3536915136889	0.986120872569119	0.356921027895779	47.7269546223624	517.936569158723	-34.6193442562073	0.980465551532261	4.7343472574816	0.0238888888888888	54.2416
batch5L	P41_y1-x0	Lp	PFD1000	batch5L_P41_y1-x0	antho	8	0.0238888888888888	166.874444444444	0.169728647381857	4.67984115556279	-50.9286908710757	0.993085125146979	0.17102313843549	107.603627080037	34690.88	-48.9316715763546	0.993087701067567	1.99701929472109	0.0238888888888888	105.008
batch5L	P41_y1-x1	Wa	PFD1000	batch5L_P41_y1-x1	non-antho	8	0.0238888888888888	166.874444444444	0.293931505860081	3.88406736272296	-39.9999209941322	0.990980776373141	0.329964074727726	41.0321353056894	41290.4	-28.8591967286849	0.971725826490528	11.1407242654473	0.0238888888888888	52.5968
batch5L	P41_y1-x2	Lp	PFD1000	batch5L_P41_y1-x2	antho	8	0.0238888888888888	166.874444444444	0.144713800845039	4.77585256415465	-62.5472695673935	0.997763441522153	0.153903463664554	117.953848114739	3550.341296861	-60.4579116076693	0.997738319693334	2.08935795972423	0.0238888888888888	117.6144
batch5L	P42_y0-x0	Wa	PFD1000	batch5L_P42_y0-x0	non-antho	8	0.0463888888888888	166.880833333333	0.309988266319216	4.37455028421166	-41.0819630333133	0.992902839589643	0.428130090585958	68.8150490233343	1094.54021264518	-40.2146498707888	0.993839802078386	0.867313162524475	0.0463888888888888	78.8832
batch5L	P42_y0-x1	Lp	PFD1000	batch5L_P42_y0-x1	antho	8	0.0463888888888888	166.880833333333	0.137735960913	4.62496965119004	-57.5134249698355	0.99537884598246	0.149957956976487	101.515763221752	2061.88208455807	-55.922711058586	0.995609321810855	1.59071391124956	0.0463888888888888	99.5712
batch5L	P42_y0-x2	Wa	PFD1000	batch5L_P42_y0-x2	non-antho	8	0.0463888888888888	166.880833333333	0.335432723814896	4.27002100888829	-40.7294931957724	0.993660862542263	0.412746349174186	66.5383536824387	1491.24617895493	-47.3310612315267	0.997836890635786	-6.60156803575433	0.0463888888888888	68.0528
batch5L	P42_y1-x0	Lp	PFD1000	batch5L_P42_y1-x0	antho	8	0.0463888888888888	166.880833333333	0.134653066457974	4.58863147002578	-55.2669697892132	0.993608651817034	0.138854176256106	97.0074436199467	25361.6	-52.4060808270996	0.99288250135603	2.86088896211363	0.0463888888888888	98.7312
batch5L	P42_y1-x1	Wa	PFD1000	batch5L_P42_y1-x1	non-antho	8	0.0463888888888888	166.880833333333	0.319663005501753	4.40568243528846	-36.8875825467672	0.988772590101363	0.459448383004366	70.5713287899046	1028.94583949595	-47.971861765646	0.997812360303369	-11.0842792188788	0.0463888888888888	76.7088
batch5L	P42_y1-x2	Lp	PFD1000	batch5L_P42_y1-x2	antho	8	0.0463888888888888	166.880833333333	0.149365088174138	4.71459707226591	-48.2057871803293	0.987520800085146	0.15992632903118	107.110869325765	33317.12	-43.6427831819325	0.982808092974792	4.56300399839677	0.0463888888888888	115.5184
batch5L	P43_y0-x0	Wh	PFD100	batch5L_P43_y0-x0	non-antho	8	0.0130555555555555	166.854722222222	0.169973483575238	5.12482522052653	-48.2500898462609	0.990388837552487	0.171639515736301	167.580098087998	56701.28	-46.2453223503239	0.990383108198249	2.00476749593706	0.0130555555555555	169.672
batch5L	P43_y0-x2	Wh	PFD100	batch5L_P43_y0-x2	non-antho	8	0.0130555555555555	166.854722222222	0.208251061046555	4.89237908714721	-39.5531501869178	0.981187810580341	0.252646247363224	129.856902861892	1685.17121172157	-37.9372927000099	0.982069786069345	1.61585748690791	0.0130555555555555	140.112
batch5L	P43_y1-x1	Wh	PFD100	batch5L_P43_y1-x1	non-antho	8	0.0130555555555555	166.854722222222	0.17940246543661	5.14737072409366	-36.0366745541087	0.961449539395262	0.174169301417165	176.641155658208	59662.72	-33.7872041237293	0.960228449227779	2.2494704303794	0.0130555555555555	145.6496
batch5L	P44_y0-x0	Wh	PFD1000	batch5L_P44_y0-x0	non-antho	8	0.0563888888888888	166.885833333333	0.262092455706697	5.1769796934468	-28.4167795697859	0.953556323599444	0.537442149674166	137.284784549492	1043.37511124284	-40.3604523215113	0.991872273637357	-11.9436727517254	0.0563888888888888	144.7568
batch5L	P44_y0-x2	Wh	PFD1000	batch5L_P44_y0-x2	non-antho	8	0.0563888888888888	166.885833333333	0.259067403601237	4.92884284491937	-33.067421607298	0.97288213821256	0.378935908131492	127.14536172342	1202.10768351655	-37.9851194246657	0.988578695922352	-4.91769781736765	0.0563888888888888	113.5248
batch5L	P44_y1-x1	Wh	PFD1000	batch5L_P44_y1-x1	non-antho	8	0.0563888888888888	166.885833333333	0.273015907099937	5.11833604787136	-32.405838242001	0.973461350497996	0.482188359266256	136.950762172449	1204.93315813309	-44.8412952826453	0.995632590628518	-12.4354570406443	0.0563888888888888	144.56
