## Supplementary material for "Shifts in high-light acclimation strategies associated with molecular evolutionary rates in duckweeds": DataS5-1_Fig3_RGR_by_well_Day0_Day4.csv

batch	wellID	sampleID2	sample	light	antho	start_day	start_elapsed_time	start_elapsed_days	start_frond_area	end_day	end_elapsed_time	end_elapsed_days	end_frond_area	window	duration_days	rgr_per_day	fold_change
batch1L	P03_y1-x0	batch1L_P03_y1-x0	Sp	PFD100	antho	Day0	0.1655555555555555	0.006898148148148146	85.7872	Day4	93.365	3.8902083333333333	180.6864	day0_day4	3.8833101851851852	0.1918191144053482	2.1062163119906
batch1L	P03_y0-x1	batch1L_P03_y0-x1	Sp	PFD100	antho	Day0	0.1655555555555555	0.006898148148148146	97.7984	Day4	93.365	3.8902083333333333	201.0032	day0_day4	3.8833101851851852	0.18551508300572597	2.055281067992932
batch1L	P01_y0-x2	batch1L_P01_y0-x2	Sp	PFD100	antho	Day0	0	0	102.8128	Day4	93.325	3.888541666666667	186.5152	day0_day4	3.888541666666667	0.15316870160357482	1.8141243113697905
batch1L	P01_y1-x1	batch1L_P01_y1-x1	Sp	PFD100	antho	Day0	0	0	110.0432	Day4	93.325	3.888541666666667	224.0128	day0_day4	3.888541666666667	0.18280122422372183	2.0356805327362344
batch1L	P01_y0-x0	batch1L_P01_y0-x0	Sp	PFD100	antho	Day0	0	0	114.1936	Day4	93.325	3.888541666666667	223.8624	day0_day4	3.888541666666667	0.17310765358135813	1.960376063106864
batch1L	P03_y1-x2	batch1L_P03_y1-x2	Sp	PFD100	antho	Day0	0.1655555555555555	0.006898148148148146	125.3008	Day4	93.365	3.8902083333333333	250.464	day0_day4	3.8833101851851852	0.17835246684806957	1.998901842605953
batch1L	P05_y1-x1	batch1L_P05_y1-x1	Sp	PFD1000	antho	Day0	0.1905555555555555	0.007939814814814813	106.4	Day4	93.3875	3.8911458333333333	260.2048	day0_day4	3.8832060185185187	0.23028998000216183	2.445533834586466
batch1L	P07_y1-x0	batch1L_P07_y1-x0	Sp	PFD1000	antho	Day0	0.2005555555555555	0.008356481481481479	112.1136	Day4	93.40472222222222	3.891863425925926	314.7584	day0_day4	3.8835069444444446	0.26581456714617274	2.807495254812975
batch1L	P05_y0-x2	batch1L_P05_y0-x2	Sp	PFD1000	antho	Day0	0.1905555555555555	0.007939814814814813	117.2096	Day4	93.3875	3.8911458333333333	307.2656	day0_day4	3.8832060185185187	0.24818377662587182	2.621505405700557
batch1L	P07_y0-x1	batch1L_P07_y0-x1	Sp	PFD1000	antho	Day0	0.2005555555555555	0.008356481481481479	120.0816	Day4	93.40472222222222	3.891863425925926	302.8896	day0_day4	3.8835069444444446	0.23823747046893531	2.5223647919414796
batch1L	P07_y1-x2	batch1L_P07_y1-x2	Sp	PFD1000	antho	Day0	0.2005555555555555	0.008356481481481479	136.7232	Day4	93.40472222222222	3.891863425925926	367.4656	day0_day4	3.8835069444444446	0.25458207721504744	2.687660909048355
batch1L	P05_y0-x0	batch1L_P05_y0-x0	Sp	PFD1000	antho	Day0	0.1905555555555555	0.007939814814814813	145.0576	Day4	93.3875	3.8911458333333333	357.1536	day0_day4	3.8832060185185187	0.23203379685014033	2.4621502079174062
batch5L	P40_y0-x2	batch5L_P40_y0-x2	Lp	PFD100	antho	Day0	0.0069444444444444	2.8935185185185e-4	109.6032	Day4	94.90666666666668	3.954444444444445	151.1504	day0_day4	3.9541550925925932	0.08128381130873126	1.379069224256226
batch5L	P40_y0-x0	batch5L_P40_y0-x0	Lp	PFD100	antho	Day0	0.0069444444444444	2.8935185185185e-4	127.4592	Day4	94.90666666666668	3.954444444444445	186.1072	day0_day4	3.9541550925925932	0.09572880413777997	1.4601315558233539
batch5L	P40_y1-x1	batch5L_P40_y1-x1	Lp	PFD100	antho	Day0	0.0069444444444444	2.8935185185185e-4	134.6512	Day4	94.90666666666668	3.954444444444445	210.912	day0_day4	3.9541550925925932	0.11348903701299257	1.5663581163777227
batch5L	P39_y0-x2	batch5L_P39_y0-x2	Lp	PFD100	antho	Day0	0	0	139.2736	Day4	94.90222222222222	3.9542592592592594	234.8576	day0_day4	3.9542592592592594	0.13214586980008802	1.686303793396595
batch5L	P39_y0-x0	batch5L_P39_y0-x0	Lp	PFD100	antho	Day0	0	0	140.5984	Day4	94.90222222222222	3.9542592592592594	222.128	day0_day4	3.9542592592592594	0.1156591317856985	1.5798757311605252
batch5L	P39_y1-x1	batch5L_P39_y1-x1	Lp	PFD100	antho	Day0	0	0	165.3504	Day4	94.90222222222222	3.9542592592592594	260.5888	day0_day4	3.9542592592592594	0.11503464939040564	1.575979253754451
batch5L	P42_y1-x0	batch5L_P42_y1-x0	Lp	PFD1000	antho	Day0	0.0463888888888888	0.0019328703703703667	98.7312	Day4	94.97083333333332	3.9571180555555547	159.072	day0_day4	3.9551851851851842	0.12059003603394085	1.611162428897856
batch5L	P42_y0-x1	batch5L_P42_y0-x1	Lp	PFD1000	antho	Day0	0.0463888888888888	0.0019328703703703667	99.5712	Day4	94.97083333333332	3.9571180555555547	169.56	day0_day4	3.9551851851851842	0.13459139216241373	1.7029020439645197
batch5L	P41_y1-x0	batch5L_P41_y1-x0	Lp	PFD1000	antho	Day0	0.0238888888888888	9.953703703703667e-4	105.008	Day4	94.96166666666667	3.9567361111111112	206.672	day0_day4	3.955740740740741	0.1711680572957625	1.9681548072527808
batch5L	P41_y0-x1	batch5L_P41_y0-x1	Lp	PFD1000	antho	Day0	0.0238888888888888	9.953703703703667e-4	112.0848	Day4	94.96166666666667	3.9567361111111112	196.4816	day0_day4	3.955740740740741	0.1418983440453692	1.7529727492041738
batch5L	P42_y1-x2	batch5L_P42_y1-x2	Lp	PFD1000	antho	Day0	0.0463888888888888	0.0019328703703703667	115.5184	Day4	94.97083333333332	3.9571180555555547	191.7216	day0_day4	3.9551851851851842	0.12808869152953747	1.6596628762171222
batch5L	P41_y1-x2	batch5L_P41_y1-x2	Lp	PFD1000	antho	Day0	0.0238888888888888	9.953703703703667e-4	117.6144	Day4	94.96166666666667	3.9567361111111112	208.824	day0_day4	3.955740740740741	0.14512586961815882	1.7754968779333142
batch2L	P09_y0-x0	batch2L_P09_y0-x0	Lgp8L	PFD100	antho	Day0	0	0	67.4048	Day4	94.71305555555556	3.9463773148148147	153.2096	day0_day4	3.9463773148148147	0.20806188081573623	2.272977592100266
batch2L	P09_y1-x1	batch2L_P09_y1-x1	Lgp8L	PFD100	antho	Day0	0	0	72.2288	Day4	94.71305555555556	3.9463773148148147	187.8768	day0_day4	3.9463773148148147	0.24223420475979884	2.6011341736260327
batch2L	P10_y1-x0	batch2L_P10_y1-x0	Lgp8L	PFD100	antho	Day0	0.0047222222222222	1.967592592592583e-4	76.2208	Day4	94.72527777777778	3.946886574074074	167.9552	day0_day4	3.946689814814815	0.20018367870856535	2.203534993072757
batch3L	P23_y0-x0	batch3L_P23_y0-x0	Lgp8L	PFD100	antho	Day0	0	0	80.9088	Day4	93.34555555555556	3.8893981481481483	161.6304	day0_day4	3.8893981481481483	0.17791689779059874	1.997686283815852
batch2L	P10_y0-x2	batch2L_P10_y0-x2	Lgp8L	PFD100	antho	Day0	0.0047222222222222	1.967592592592583e-4	82.6512	Day4	94.72527777777778	3.946886574074074	178.9248	day0_day4	3.946689814814815	0.19569216200376757	2.164817933677914
batch3L	P23_y1-x1	batch3L_P23_y1-x1	Lgp8L	PFD100	antho	Day0	0	0	91.1616	Day4	93.34555555555556	3.8893981481481483	194.072	day0_day4	3.8893981481481483	0.194270537411901	2.128878826172423
batch2L	P11_y0-x0	batch2L_P11_y0-x0	Lgp8L	PFD1000	antho	Day0	0.0169444444444444	7.060185185185167e-4	55.8784	Day4	94.75777777777778	3.9482407407407405	191.1776	day0_day4	3.947534722222222	0.31159319025715854	3.421314855113962
batch2L	P12_y1-x0	batch2L_P12_y1-x0	Lgp8L	PFD1000	antho	Day0	0.0222222222222222	9.25925925925925e-4	59.304	Day4	94.76444444444444	3.9485185185185183	193.4448	day0_day4	3.9475925925925925	0.29950290344513414	3.261918251719951
batch2L	P12_y0-x2	batch2L_P12_y0-x2	Lgp8L	PFD1000	antho	Day0	0.0222222222222222	9.25925925925925e-4	72.9184	Day4	94.76444444444444	3.9485185185185183	255.2144	day0_day4	3.9475925925925925	0.31734859641952373	3.5
batch3L	P24_y1-x1	batch3L_P24_y1-x1	Lgp8L	PFD1000	antho	Day0	0.0230555555555555	9.606481481481458e-4	73.6672	Day4	93.36611111111112	3.8902546296296303	227.3296	day0_day4	3.889293981481482	0.2897295240411334	3.085899830589462
batch3L	P24_y0-x0	batch3L_P24_y0-x0	Lgp8L	PFD1000	antho	Day0	0.0230555555555555	9.606481481481458e-4	77.4624	Day4	93.36611111111112	3.8902546296296303	235.2592	day0_day4	3.889293981481482	0.28562901981251826	3.0370760523815425
batch2L	P11_y1-x1	batch2L_P11_y1-x1	Lgp8L	PFD1000	antho	Day0	0.0169444444444444	7.060185185185167e-4	78.9472	Day4	94.75777777777778	3.9482407407407405	276.4208	day0_day4	3.947534722222222	0.3174500431055322	3.5013376028535528
batch2L	P10_y1-x1	batch2L_P10_y1-x1	M10E	PFD100	non-antho	Day0	0.0047222222222222	1.967592592592583e-4	80.2192	Day4	94.72527777777778	3.946886574074074	191.4784	day0_day4	3.946689814814815	0.2204409674007754	2.3869397849891296
batch3L	P23_y1-x2	batch3L_P23_y1-x2	M10E	PFD100	non-antho	Day0	0	0	84.4032	Day4	93.34555555555556	3.8893981481481483	206.1856	day0_day4	3.8893981481481483	0.22964257821814565	2.442864725508038
batch2L	P09_y0-x1	batch2L_P09_y0-x1	M10E	PFD100	non-antho	Day0	0	0	92.512	Day4	94.71305555555556	3.9463773148148147	256.672	day0_day4	3.9463773148148147	0.25858162003915336	2.774472500864753
batch2L	P09_y1-x2	batch2L_P09_y1-x2	M10E	PFD100	non-antho	Day0	0	0	95.1792	Day4	94.71305555555556	3.9463773148148147	265.2496	day0_day4	3.9463773148148147	0.2597090336759211	2.7868441844436598
batch2L	P10_y0-x0	batch2L_P10_y0-x0	M10E	PFD100	non-antho	Day0	0.0047222222222222	1.967592592592583e-4	99.9152	Day4	94.72527777777778	3.946886574074074	275.6944	day0_day4	3.946689814814815	0.2571702432371491	2.75928387272407
batch3L	P23_y0-x1	batch3L_P23_y0-x1	M10E	PFD100	non-antho	Day0	0	0	107.4384	Day4	93.34555555555556	3.8893981481481483	251.9056	day0_day4	3.8893981481481483	0.21909218897785446	2.344651446782528
batch2L	P12_y0-x0	batch2L_P12_y0-x0	M10E	PFD1000	non-antho	Day0	0.0222222222222222	9.25925925925925e-4	81.9968	Day4	94.76444444444444	3.9485185185185183	308.7456	day0_day4	3.9475925925925925	0.3358597382120451	3.7653371838901037
batch2L	P11_y1-x2	batch2L_P11_y1-x2	M10E	PFD1000	non-antho	Day0	0.0169444444444444	7.060185185185167e-4	83.0208	Day4	94.75777777777778	3.9482407407407405	365.8144	day0_day4	3.947534722222222	0.37568635274981044	4.4062981806968855
batch3L	P24_y0-x1	batch3L_P24_y0-x1	M10E	PFD1000	non-antho	Day0	0.0230555555555555	9.606481481481458e-4	92.4512	Day4	93.36611111111112	3.8902546296296303	306.2656	day0_day4	3.889293981481482	0.30796637315207176	3.3127271468623447
batch2L	P11_y0-x1	batch2L_P11_y0-x1	M10E	PFD1000	non-antho	Day0	0.0169444444444444	7.060185185185167e-4	93.5632	Day4	94.75777777777778	3.9482407407407405	350.3328	day0_day4	3.947534722222222	0.3344483352189543	3.7443439300921733
batch2L	P12_y1-x1	batch2L_P12_y1-x1	M10E	PFD1000	non-antho	Day0	0.0222222222222222	9.25925925925925e-4	93.6912	Day4	94.76444444444444	3.9485185185185183	404.16	day0_day4	3.9475925925925925	0.3703033017710071	4.313745581228547
batch3L	P24_y1-x2	batch3L_P24_y1-x2	M10E	PFD1000	non-antho	Day0	0.0230555555555555	9.606481481481458e-4	115.1728	Day4	93.36611111111112	3.8902546296296303	411.6784	day0_day4	3.889293981481482	0.3275167315212339	3.574441187502605
batch2L	P10_y0-x1	batch2L_P10_y0-x1	Wh	PFD100	non-antho	Day0	0.0047222222222222	1.967592592592583e-4	84.387200000000007	Day4	94.72527777777778	3.946886574074074	172.592	day0_day4	3.946689814814815	0.1812948901163801	2.0452390883925524
batch2L	P09_y1-x0	batch2L_P09_y1-x0	Wh	PFD100	non-antho	Day0	0	0	84.7248	Day4	94.71305555555556	3.9463773148148147	258.6464	day0_day4	3.9463773148148147	0.282804565298001	3.0527826563178673
batch2L	P09_y0-x2	batch2L_P09_y0-x2	Wh	PFD100	non-antho	Day0	0	0	89.512	Day4	94.71305555555556	3.9463773148148147	226.5872	day0_day4	3.9463773148148147	0.23534423882995806	2.531361158280454
batch2L	P10_y1-x2	batch2L_P10_y1-x2	Wh	PFD100	non-antho	Day0	0.0047222222222222	1.967592592592583e-4	127.7792	Day4	94.72527777777778	3.946886574074074	225.6448	day0_day4	3.946689814814815	0.1440848746057956	1.7658961708947936
batch5L	P43_y0-x2	batch5L_P43_y0-x2	Wh	PFD100	non-antho	Day0	0.0130555555555555	5.439814814814792e-4	140.112	Day4	94.91111111111113	3.9546296296296304	320.6768	day0_day4	3.954085648148149	0.2094015489871378	2.2887175973506912
batch4L	P31_y1-x1	batch4L_P31_y1-x1	Wh	PFD100	non-antho	Day0	0	0	143.8128	Day4	94.87611111111111	3.9531712962962966	317.984	day0_day4	3.9531712962962966	0.20072204155418602	2.2110966478644456
batch2L	P11_y1-x0	batch2L_P11_y1-x0	Wh	PFD1000	non-antho	Day0	0.0169444444444444	7.060185185185167e-4	71.6096	Day4	94.75777777777778	3.9482407407407405	310.136	day0_day4	3.947534722222222	0.371315737771472	4.330927696845116
batch2L	P11_y0-x2	batch2L_P11_y0-x2	Wh	PFD1000	non-antho	Day0	0.0169444444444444	7.060185185185167e-4	71.7904	Day4	94.75777777777778	3.9482407407407405	372.6848	day0_day4	3.947534722222222	0.4172179285797149	5.191290200361051
batch2L	P12_y1-x2	batch2L_P12_y1-x2	Wh	PFD1000	non-antho	Day0	0.0222222222222222	9.25925925925925e-4	86.624	Day4	94.76444444444444	3.9485185185185183	449.3392	day0_day4	3.9475925925925925	0.4170139412957234	5.187236793498338
batch2L	P12_y0-x1	batch2L_P12_y0-x1	Wh	PFD1000	non-antho	Day0	0.0222222222222222	9.25925925925925e-4	94.7168	Day4	94.76444444444444	3.9485185185185183	531.5408	day0_day4	3.9475925925925925	0.43694695728405397	5.6118956721510855
batch5L	P44_y0-x2	batch5L_P44_y0-x2	Wh	PFD1000	non-antho	Day0	0.0563888888888888	0.0023495370370370332	113.5248	Day4	94.99416666666669	3.9580902777777784	410.9136	day0_day4	3.9557407407407412	0.3251885658012498	3.6195932518709566
batch4L	P32_y1-x1	batch4L_P32_y1-x1	Wh	PFD1000	non-antho	Day0	0.0138888888888888	5.787037037037e-4	124.2592	Day4	94.88305555555556	3.9534606481481482	494.5696	day0_day4	3.9528819444444445	0.3494458479412409	3.9801447297262493
batch5L	P39_y1-x0	batch5L_P39_y1-x0	Wa	PFD100	non-antho	Day0	0	0	44.0544	Day4	94.90222222222222	3.9542592592592594	85.1568	day0_day4	3.9542592592592594	0.16667319613973186	1.932991937241229
batch5L	P39_y0-x1	batch5L_P39_y0-x1	Wa	PFD100	non-antho	Day0	0	0	45.6256	Day4	94.90222222222222	3.9542592592592594	77.8912	day0_day4	3.9542592592592594	0.1352577015282835	1.707181932949923
batch5L	P40_y1-x0	batch5L_P40_y1-x0	Wa	PFD100	non-antho	Day0	0.0069444444444444	2.8935185185185e-4	46.056	Day4	94.90666666666668	3.954444444444445	129.4368	day0_day4	3.9541550925925932	0.2613288198249958	2.8104220948410634
batch5L	P39_y1-x2	batch5L_P39_y1-x2	Wa	PFD100	non-antho	Day0	0	0	47.4944	Day4	94.90222222222222	3.9542592592592594	108.4512	day0_day4	3.9542592592592594	0.20880990312699754	2.2834523649103895
batch5L	P40_y1-x2	batch5L_P40_y1-x2	Wa	PFD100	non-antho	Day0	0.0069444444444444	2.8935185185185e-4	55.2272	Day4	94.90666666666668	3.954444444444445	145.0528	day0_day4	3.9541550925925932	0.2442094975827842	2.6264739114059736
batch5L	P40_y0-x1	batch5L_P40_y0-x1	Wa	PFD100	non-antho	Day0	0.0069444444444444	2.8935185185185e-4	66.456	Day4	94.90666666666668	3.954444444444445	137.7664	day0_day4	3.9541550925925932	0.18436793843434482	2.0730468279764054
batch5L	P41_y1-x1	batch5L_P41_y1-x1	Wa	PFD1000	non-antho	Day0	0.0238888888888888	9.953703703703667e-4	52.5968	Day4	94.96166666666667	3.9567361111111112	145.1488	day0_day4	3.955740740740741	0.2566154377310257	2.759650777233596
batch5L	P41_y0-x2	batch5L_P41_y0-x2	Wa	PFD1000	non-antho	Day0	0.0238888888888888	9.953703703703667e-4	54.2416	Day4	94.96166666666667	3.9567361111111112	147.4256	day0_day4	3.955740740740741	0.2527656804512786	2.717943423497832
batch5L	P42_y0-x2	batch5L_P42_y0-x2	Wa	PFD1000	non-antho	Day0	0.0463888888888888	0.0019328703703703667	68.0528	Day4	94.97083333333332	3.9571180555555547	287.5856	day0_day4	3.9551851851851842	0.3643917068621027	4.225918698422401
batch5L	P41_y0-x0	batch5L_P41_y0-x0	Wa	PFD1000	non-antho	Day0	0.0238888888888888	9.953703703703667e-4	70.2832	Day4	94.96166666666667	3.9567361111111112	213.5616	day0_day4	3.955740740740741	0.2809568659942276	3.038586746192547
batch5L	P42_y1-x1	batch5L_P42_y1-x1	Wa	PFD1000	non-antho	Day0	0.0463888888888888	0.0019328703703703667	76.7088	Day4	94.97083333333332	3.9571180555555547	322.4896	day0_day4	3.9551851851851842	0.3630814705000414	4.204075673195253
batch5L	P42_y0-x0	batch5L_P42_y0-x0	Wa	PFD1000	non-antho	Day0	0.0463888888888888	0.0019328703703703667	78.8832	Day4	94.97083333333332	3.9571180555555547	297.8912	day0_day4	3.9551851851851842	0.3359539388251759	3.7763579570808488
