## Supplementary material for "Shifts in high-light acclimation strategies associated with molecular evolutionary rates in duckweeds": DataS5-2_Fig3_RGR_estimated_marginal_means_by_anthocyanin_status_and_light.csv

light	antho	estimated_RGR	SE	df	asymp_LCL	asymp_UCL
PFD100	antho	0.158179722917818	0.0114074574173355	Inf	0.137329757484935	0.182195215374952
PFD100	non-antho	0.216127801161864	0.0157248865185488	Inf	0.187404262520207	0.249253809955499
PFD1000	antho	0.219598497921325	0.0158367992290002	Inf	0.190652808762724	0.252938839990122
PFD1000	non-antho	0.344127695820526	0.0250378199175531	Inf	0.298392880052136	0.396872308112892
