## Supplementary material for "Shifts in high-light acclimation strategies associated with molecular evolutionary rates in duckweeds": DataS5-3_Fig3_RGR_pairwise_anthocyanin_contrasts_by_light.csv

light	contrast	ratio	SE	df	null	z.ratio	p.value
PFD100	(non-antho) / antho	1.36634327794708	0.133395075617332	Inf	1	3.19717724720321	0.00138779621257501
PFD1000	(non-antho) / antho	1.56707672887689	0.152992532784862	Inf	1	4.60120206730537	4.2005967180018e-06
