## Supplementary material for "Shifts in high-light acclimation strategies associated with molecular evolutionary rates in duckweeds": DataS6-1_Fig4_FvFm_extracted_data.csv

sample	F0	Fm	Fv_Fm	pfd	time	ld	antho
Sp7498	0.525	1.899	0.724	1000	DAY0	16L8D	antho
Sp7498	0.35	1.208	0.71	1000	DAY0	16L8D	antho
Sp7498	0.377	1.299	0.71	1000	DAY0	16L8D	antho
Sp7498	0.397	1.463	0.729	1000	DAY0	16L8D	antho
Sp7498	0.179	0.667	0.732	1000	DAY0	16L8D	antho
Sp7498	0.389	1.41	0.724	1000	DAY0	16L8D	antho
Sp7498	0.497	1.005	0.505	1000	DAY1	16L8D	antho
Sp7498	0.501	1.037	0.517	1000	DAY1	16L8D	antho
Sp7498	0.571	1.284	0.555	1000	DAY1	16L8D	antho
Sp7498	0.525	1.131	0.536	1000	DAY1	16L8D	antho
Sp7498	0.381	0.642	0.407	1000	DAY1	16L8D	antho
Sp7498	0.33	0.677	0.513	1000	DAY1	16L8D	antho
Sp7498	0.549	1.222	0.551	1000	DAY2	16L8D	antho
Sp7498	0.446	0.955	0.533	1000	DAY2	16L8D	antho
Sp7498	0.532	1.241	0.571	1000	DAY2	16L8D	antho
Sp7498	0.464	1.052	0.559	1000	DAY2	16L8D	antho
Sp7498	0.349	0.723	0.517	1000	DAY2	16L8D	antho
Sp7498	0.164	0.352	0.495	1000	DAY2	16L8D	antho
Sp7498	0.508	1.094	0.536	1000	DAY3	16L8D	antho
Sp7498	0.48	1.129	0.575	1000	DAY3	16L8D	antho
Sp7498	0.45	1.07	0.579	1000	DAY3	16L8D	antho
Sp7498	0.47	1.106	0.575	1000	DAY3	16L8D	antho
Sp7498	0.417	0.871	0.521	1000	DAY3	16L8D	antho
Sp7498	0.38	0.836	0.545	1000	DAY3	16L8D	antho
Sp7498	0.555	1.323	0.581	1000	DAY4	16L8D	antho
Sp7498	0.455	1.182	0.615	1000	DAY4	16L8D	antho
Sp7498	0.417	1.004	0.585	1000	DAY4	16L8D	antho
Sp7498	0.485	1.14	0.575	1000	DAY4	16L8D	antho
Sp7498	0.39	0.938	0.584	1000	DAY4	16L8D	antho
Sp7498	0.4	0.954	0.581	1000	DAY4	16L8D	antho
Lp9387	0.583	1.989	0.73	1000	DAY0	16L8D	antho
Lp9387	0.487	1.874	0.74	1000	DAY0	16L8D	antho
Lp9387	0.487	1.743	0.721	1000	DAY0	16L8D	antho
Lp9387	0.543	2.064	0.737	1000	DAY0	16L8D	antho
Lp9387	0.535	2.037	0.737	1000	DAY0	16L8D	antho
Lp9387	0.485	1.75	0.723	1000	DAY0	16L8D	antho
Lp9387	0.773	1.734	0.554	1000	DAY1	16L8D	antho
Lp9387	0.642	1.484	0.567	1000	DAY1	16L8D	antho
Lp9387	0.728	1.633	0.554	1000	DAY1	16L8D	antho
Lp9387	0.704	1.52	0.537	1000	DAY1	16L8D	antho
Lp9387	0.697	1.596	0.563	1000	DAY1	16L8D	antho
Lp9387	0.703	1.635	0.57	1000	DAY1	16L8D	antho
Lp9387	0.654	1.437	0.545	1000	DAY2	16L8D	antho
Lp9387	0.667	1.469	0.546	1000	DAY2	16L8D	antho
Lp9387	0.793	1.744	0.545	1000	DAY2	16L8D	antho
Lp9387	0.692	1.579	0.562	1000	DAY2	16L8D	antho
Lp9387	0.713	1.69	0.578	1000	DAY2	16L8D	antho
Lp9387	0.709	1.649	0.57	1000	DAY2	16L8D	antho
Lp9387	0.563	1.315	0.572	1000	DAY3	16L8D	antho
Lp9387	0.709	1.634	0.566	1000	DAY3	16L8D	antho
Lp9387	0.755	1.715	0.56	1000	DAY3	16L8D	antho
Lp9387	0.686	1.64	0.582	1000	DAY3	16L8D	antho
Lp9387	0.728	1.747	0.583	1000	DAY3	16L8D	antho
Lp9387	0.72	1.769	0.593	1000	DAY3	16L8D	antho
Lp9387	0.647	1.453	0.555	1000	DAY4	16L8D	antho
Lp9387	0.616	1.38	0.554	1000	DAY4	16L8D	antho
Lp9387	0.636	1.5	0.576	1000	DAY4	16L8D	antho
Lp9387	0.777	1.829	0.575	1000	DAY4	16L8D	antho
Lp9387	0.778	1.911	0.593	1000	DAY4	16L8D	antho
Lp9387	0.66	1.716	0.615	1000	DAY4	16L8D	antho
Lgp8L	0.388	1.443	0.731	1000	DAY0	16L8D	antho
Lgp8L	0.335	1.175	0.715	1000	DAY0	16L8D	antho
Lgp8L	0.345	1.226	0.719	1000	DAY0	16L8D	antho
Lgp8L	0.391	1.395	0.72	1000	DAY0	16L8D	antho
Lgp8L	0.26	0.963	0.73	1000	DAY0	16L8D	antho
Lgp8L	0.261	0.915	0.715	1000	DAY0	16L8D	antho
Lgp8L	0.385	0.842	0.543	1000	DAY1	16L8D	antho
Lgp8L	0.276	0.586	0.529	1000	DAY1	16L8D	antho
Lgp8L	0.313	0.642	0.512	1000	DAY1	16L8D	antho
Lgp8L	0.207	0.384	0.461	1000	DAY1	16L8D	antho
Lgp8L	0.276	0.536	0.485	1000	DAY1	16L8D	antho
Lgp8L	0.306	0.661	0.537	1000	DAY1	16L8D	antho
Lgp8L	0.4	0.876	0.543	1000	DAY2	16L8D	antho
Lgp8L	0.272	0.609	0.553	1000	DAY2	16L8D	antho
Lgp8L	0.315	0.726	0.566	1000	DAY2	16L8D	antho
Lgp8L	0.388	0.796	0.513	1000	DAY2	16L8D	antho
Lgp8L	0.399	0.841	0.526	1000	DAY2	16L8D	antho
Lgp8L	0.318	0.699	0.545	1000	DAY2	16L8D	antho
Lgp8L	0.241	0.614	0.607	1000	DAY3	16L8D	antho
Lgp8L	0.346	0.841	0.589	1000	DAY3	16L8D	antho
Lgp8L	0.416	1.048	0.603	1000	DAY3	16L8D	antho
Lgp8L	0.349	0.843	0.586	1000	DAY3	16L8D	antho
Lgp8L	0.324	0.809	0.6	1000	DAY3	16L8D	antho
Lgp8L	0.301	0.807	0.627	1000	DAY3	16L8D	antho
Lgp8L	0.256	0.571	0.552	1000	DAY4	16L8D	antho
Lgp8L	0.271	0.63	0.57	1000	DAY4	16L8D	antho
Lgp8L	0.459	1.022	0.551	1000	DAY4	16L8D	antho
Lgp8L	0.375	0.826	0.546	1000	DAY4	16L8D	antho
Lgp8L	0.391	0.846	0.538	1000	DAY4	16L8D	antho
Lgp8L	0.339	0.723	0.531	1000	DAY4	16L8D	antho
LaM10E	0.379	1.494	0.746	1000	DAY0	16L8D	non_antho
LaM10E	0.341	1.507	0.774	1000	DAY0	16L8D	non_antho
LaM10E	0.317	1.173	0.73	1000	DAY0	16L8D	non_antho
LaM10E	0.437	1.648	0.735	1000	DAY0	16L8D	non_antho
LaM10E	0.392	1.539	0.745	1000	DAY0	16L8D	non_antho
LaM10E	0.415	1.664	0.751	1000	DAY0	16L8D	non_antho
LaM10E	0.421	0.959	0.561	1000	DAY1	16L8D	non_antho
LaM10E	0.371	0.832	0.554	1000	DAY1	16L8D	non_antho
LaM10E	0.334	0.753	0.556	1000	DAY1	16L8D	non_antho
LaM10E	0.443	0.941	0.529	1000	DAY1	16L8D	non_antho
LaM10E	0.467	1.08	0.568	1000	DAY1	16L8D	non_antho
LaM10E	0.466	1.093	0.574	1000	DAY1	16L8D	non_antho
LaM10E	0.374	0.9	0.584	1000	DAY2	16L8D	non_antho
LaM10E	0.373	0.853	0.563	1000	DAY2	16L8D	non_antho
LaM10E	0.364	0.864	0.579	1000	DAY2	16L8D	non_antho
LaM10E	0.316	0.748	0.578	1000	DAY2	16L8D	non_antho
LaM10E	0.398	0.885	0.55	1000	DAY2	16L8D	non_antho
LaM10E	0.366	0.827	0.557	1000	DAY2	16L8D	non_antho
LaM10E	0.423	0.974	0.566	1000	DAY3	16L8D	non_antho
LaM10E	0.381	0.883	0.569	1000	DAY3	16L8D	non_antho
LaM10E	0.451	1.062	0.575	1000	DAY3	16L8D	non_antho
LaM10E	0.445	1.073	0.585	1000	DAY3	16L8D	non_antho
LaM10E	0.361	0.874	0.587	1000	DAY3	16L8D	non_antho
LaM10E	0.322	0.718	0.552	1000	DAY3	16L8D	non_antho
LaM10E	0.213	0.518	0.589	1000	DAY4	16L8D	non_antho
LaM10E	0.289	0.717	0.597	1000	DAY4	16L8D	non_antho
LaM10E	0.346	0.73	0.526	1000	DAY4	16L8D	non_antho
LaM10E	0.313	0.749	0.582	1000	DAY4	16L8D	non_antho
LaM10E	0.378	0.802	0.529	1000	DAY4	16L8D	non_antho
LaM10E	0.378	0.881	0.571	1000	DAY4	16L8D	non_antho
Wh9525	0.102	0.322	0.683	1000	DAY0	16L8D	non_antho
Wh9525	0.125	0.439	0.715	1000	DAY0	16L8D	non_antho
Wh9525	0.174	0.592	0.706	1000	DAY0	16L8D	non_antho
Wh9525	0.093	0.307	0.697	1000	DAY0	16L8D	non_antho
Wh9525	0.101	0.313	0.677	1000	DAY0	16L8D	non_antho
Wh9525	0.158	0.536	0.705	1000	DAY0	16L8D	non_antho
Wh9525	0.134	0.373	0.641	1000	DAY1	16L8D	non_antho
Wh9525	0.141	0.348	0.595	1000	DAY1	16L8D	non_antho
Wh9525	0.1	0.276	0.638	1000	DAY1	16L8D	non_antho
Wh9525	0.137	0.361	0.621	1000	DAY1	16L8D	non_antho
Wh9525	0.117	0.315	0.629	1000	DAY1	16L8D	non_antho
Wh9525	0.115	0.289	0.602	1000	DAY1	16L8D	non_antho
Wh9525	0.136	0.377	0.639	1000	DAY2	16L8D	non_antho
Wh9525	0.14	0.361	0.612	1000	DAY2	16L8D	non_antho
Wh9525	0.133	0.361	0.632	1000	DAY2	16L8D	non_antho
Wh9525	0.124	0.331	0.625	1000	DAY2	16L8D	non_antho
Wh9525	0.13	0.354	0.633	1000	DAY2	16L8D	non_antho
Wh9525	0.13	0.319	0.592	1000	DAY2	16L8D	non_antho
Wh9525	0.096	0.25	0.616	1000	DAY3	16L8D	non_antho
Wh9525	0.146	0.413	0.646	1000	DAY3	16L8D	non_antho
Wh9525	0.135	0.342	0.605	1000	DAY3	16L8D	non_antho
Wh9525	0.113	0.307	0.632	1000	DAY3	16L8D	non_antho
Wh9525	0.115	0.305	0.623	1000	DAY3	16L8D	non_antho
Wh9525	0.141	0.376	0.625	1000	DAY3	16L8D	non_antho
Wh9525	0.063	0.165	0.618	1000	DAY4	16L8D	non_antho
Wh9525	0.053	0.141	0.624	1000	DAY4	16L8D	non_antho
Wh9525	0.077	0.195	0.605	1000	DAY4	16L8D	non_antho
Wh9525	0.088	0.243	0.638	1000	DAY4	16L8D	non_antho
Wh9525	0.077	0.206	0.626	1000	DAY4	16L8D	non_antho
Wh9525	0.092	0.258	0.643	1000	DAY4	16L8D	non_antho
Wa	0.261	1.04	0.749	1000	DAY0	16L8D	non_antho
Wa	0.277	1.151	0.759	1000	DAY0	16L8D	non_antho
Wa	0.198	0.814	0.757	1000	DAY0	16L8D	non_antho
Wa	0.252	1.046	0.759	1000	DAY0	16L8D	non_antho
Wa	0.284	1.228	0.769	1000	DAY0	16L8D	non_antho
Wa	0.3	1.221	0.754	1000	DAY0	16L8D	non_antho
Wa	0.284	0.721	0.606	1000	DAY1	16L8D	non_antho
Wa	0.287	0.721	0.602	1000	DAY1	16L8D	non_antho
Wa	0.331	0.904	0.634	1000	DAY1	16L8D	non_antho
Wa	0.273	0.858	0.682	1000	DAY1	16L8D	non_antho
Wa	0.284	0.855	0.668	1000	DAY1	16L8D	non_antho
Wa	0.37	1.088	0.66	1000	DAY1	16L8D	non_antho
Wa	0.294	0.73	0.597	1000	DAY2	16L8D	non_antho
Wa	0.225	0.556	0.595	1000	DAY2	16L8D	non_antho
Wa	0.226	0.615	0.633	1000	DAY2	16L8D	non_antho
Wa	0.326	0.916	0.644	1000	DAY2	16L8D	non_antho
Wa	0.152	0.425	0.642	1000	DAY2	16L8D	non_antho
Wa	0.192	0.567	0.661	1000	DAY2	16L8D	non_antho
Wa	0.224	0.637	0.648	1000	DAY3	16L8D	non_antho
Wa	0.203	0.543	0.626	1000	DAY3	16L8D	non_antho
Wa	0.194	0.536	0.638	1000	DAY3	16L8D	non_antho
Wa	0.19	0.53	0.642	1000	DAY3	16L8D	non_antho
Wa	0.172	0.5	0.656	1000	DAY3	16L8D	non_antho
Wa	0.188	0.561	0.665	1000	DAY3	16L8D	non_antho
Wa	0.129	0.382	0.662	1000	DAY4	16L8D	non_antho
Wa	0.166	0.489	0.667	1000	DAY4	16L8D	non_antho
Wa	0.164	0.505	0.675	1000	DAY4	16L8D	non_antho
Wa	0.193	0.61	0.684	1000	DAY4	16L8D	non_antho
Wa	0.104	0.345	0.699	1000	DAY4	16L8D	non_antho
Wa	0.113	0.378	0.701	1000	DAY4	16L8D	non_antho
