## Supplementary material for "Shifts in high-light acclimation strategies associated with molecular evolutionary rates in duckweeds": DataS6-2_Fig4_FvFm_summary_by_species_and_time.csv

time	sample	antho	mean_FvFm	sd_FvFm	n	se_FvFm
DAY0	Sp7498	antho	0.7215	0.00941806774237689	6	0.00384491005529822
DAY0	Lp9387	antho	0.731333333333333	0.00796659693135449	6	0.00325234957804012
DAY0	Lgp8L	antho	0.721666666666667	0.00714609450445953	6	0.00291738086493881
DAY0	LaM10E	non_antho	0.746833333333333	0.0153807238667973	6	0.00627915422471672
DAY0	Wh9525	non_antho	0.697166666666667	0.0145933774934614	6	0.00595772141379942
DAY0	Wa	non_antho	0.757833333333333	0.00664580067912563	6	0.00271313676601662
DAY1	Sp7498	antho	0.5055	0.0515198990682241	6	0.0210329107194733
DAY1	Lp9387	antho	0.5575	0.0120124934963562	6	0.00490407993409567
DAY1	Lgp8L	antho	0.511166666666667	0.0322516149466452	6	0.0131666666666667
DAY1	LaM10E	non_antho	0.557	0.0156204993518133	6	0.00637704215656965
DAY1	Wh9525	non_antho	0.621	0.0189208879284245	6	0.00772442015083765
DAY1	Wa	non_antho	0.642	0.0333466640010662	6	0.0136137185711081
DAY4	Sp7498	antho	0.586833333333333	0.0142325917058934	6	0.00581043123280115
DAY4	Lp9387	antho	0.578	0.0232894826048154	6	0.00950789145920376
DAY4	Lgp8L	antho	0.548	0.0134313067123046	6	0.00548330800399417
DAY4	LaM10E	non_antho	0.565666666666667	0.0307874433278677	6	0.012568921106355
DAY4	Wh9525	non_antho	0.625666666666667	0.0137210300876671	6	0.00560158707669334
DAY4	Wa	non_antho	0.681333333333333	0.0162808681177223	6	0.00664663657632772
