## Supplementary material for "Shifts in high-light acclimation strategies associated with molecular evolutionary rates in duckweeds": DataS6-3_Fig4_FvFm_time_pairwise_comparisons_within_species.csv

contrast	estimate	SE	df	t.ratio	p.value	sample
DAY0 - DAY1	0.216	0.0126023709311549	90	17.1396319930574	4.35368407991632e-10	Sp7498
DAY0 - DAY4	0.134666666666667	0.0126023709311549	90	10.6858199462889	4.3538772587226e-10	Sp7498
DAY1 - DAY4	-0.0813333333333331	0.012602370931155	90	-6.45381204676849	1.65327798118398e-08	Sp7498
DAY0 - DAY1	0.173833333333333	0.012602370931155	90	13.7937007474991	4.35368407991632e-10	Lp9387
DAY0 - DAY4	0.153333333333333	0.012602370931155	90	12.167022711121	4.35372404794521e-10	Lp9387
DAY1 - DAY4	-0.0204999999999998	0.012602370931155	90	-1.62667803637812	0.23975180884138	Lp9387
DAY0 - DAY1	0.2105	0.012602370931155	90	16.7032061784193	4.35368407991632e-10	Lgp8L
DAY0 - DAY4	0.173666666666666	0.012602370931155	90	13.7804757228131	4.35368407991632e-10	Lgp8L
DAY1 - DAY4	-0.0368333333333333	0.012602370931155	90	-2.92273045560623	0.0120924465396169	Lgp8L
DAY0 - DAY1	0.189833333333333	0.012602370931155	90	15.0633031173552	4.35368407991632e-10	LaM10E
DAY0 - DAY4	0.181166666666667	0.012602370931155	90	14.3756018336831	4.35368407991632e-10	LaM10E
DAY1 - DAY4	-0.00866666666666651	0.012602370931155	90	-0.687701283672043	0.771261777973788	LaM10E
DAY0 - DAY1	0.0761666666666664	0.012602370931155	90	6.04383628150246	1.00594199858861e-07	Wh9525
DAY0 - DAY4	0.0714999999999999	0.012602370931155	90	5.67353559029445	5.02192797124934e-07	Wh9525
DAY1 - DAY4	-0.0046666666666665	0.012602370931155	90	-0.370300691208017	0.92726680409058	Wh9525
DAY0 - DAY1	0.115833333333333	0.012602370931155	90	9.19139215677071	4.35439240220603e-10	Wa
DAY0 - DAY4	0.0764999999999999	0.012602370931155	90	6.07028633087448	8.95686450563815e-08	Wa
DAY1 - DAY4	-0.0393333333333332	0.012602370931155	90	-3.12110582589624	0.0067804402659074	Wa
