## Supplementary material for "Shifts in high-light acclimation strategies associated with molecular evolutionary rates in duckweeds": DataS6-4_Fig4_FvFm_species_time_ANOVA.csv

Effect	Sum Sq	Df	F value	Pr(>F)
sample	0.116151444444444	5	48.7560865644724	3.62838547842392e-24
time	0.542225722222222	2	569.015830509001	8.44272317161014e-52
sample:time	0.0619101666666666	10	12.9938007213706	9.45685117599166e-14
Residuals	0.0428813333333334	90
