## Supplementary material for "Shifts in high-light acclimation strategies associated with molecular evolutionary rates in duckweeds": DataS6-5_Fig4_FvFm_species_group_letters_within_time.csv

time	SE	df	sample	emmean	lower.CL	upper.CL	.group
DAY0	0.00891122194444791	90	Wh9525	0.697166666666667	0.673194115601657	0.721139217731676	a
DAY0	0.00891122194444786	90	Sp7498	0.7215	0.69752744893499	0.74547255106501	ab
DAY0	0.00891122194444791	90	Lgp8L	0.721666666666667	0.697694115601657	0.745639217731677	ab
DAY0	0.00891122194444788	90	Lp9387	0.731333333333334	0.707360782268324	0.755305884398343	ab
DAY0	0.00891122194444792	90	LaM10E	0.746833333333333	0.722860782268323	0.770805884398343	b
DAY0	0.00891122194444791	90	Wa	0.757833333333333	0.733860782268324	0.781805884398343	b
DAY1	0.0089112219444479	90	Sp7498	0.5055	0.48152744893499	0.52947255106501	a
DAY1	0.00891122194444791	90	Lgp8L	0.511166666666667	0.487194115601657	0.535139217731677	a
DAY1	0.0089112219444479	90	LaM10E	0.557	0.53302744893499	0.58097255106501	b
DAY1	0.00891122194444793	90	Lp9387	0.5575	0.533527448934991	0.58147255106501	b
DAY1	0.0089112219444479	90	Wh9525	0.621	0.59702744893499	0.64497255106501	c
DAY1	0.0089112219444479	90	Wa	0.642	0.61802744893499	0.66597255106501	c
DAY4	0.00891122194444791	90	Lgp8L	0.548	0.52402744893499	0.57197255106501	a
DAY4	0.00891122194444791	90	LaM10E	0.565666666666667	0.541694115601657	0.589639217731677	ab
DAY4	0.00891122194444792	90	Lp9387	0.578	0.55402744893499	0.60197255106501	ab
DAY4	0.00891122194444791	90	Sp7498	0.586833333333333	0.562860782268324	0.610805884398343	b
DAY4	0.0089112219444479	90	Wh9525	0.625666666666667	0.601694115601657	0.649639217731677	c
DAY4	0.00891122194444791	90	Wa	0.681333333333334	0.657360782268324	0.705305884398343	d
