## Supplementary material for "Shifts in high-light acclimation strategies associated with molecular evolutionary rates in duckweeds": DataS7-1_Fig4_PAM_quantum_yield_summary.csv

species	growth_light	actinic_light	Ytype	n	mean	sd	se
Sp	LL	AL50	Y(II)	3	0.613333333333333	0.0146401275039985	0.00845248155540399
Sp	LL	AL50	Y(NPQ)	3	0.04	0.00264575131106459	0.00152752523165195
Sp	LL	AL50	Y(NO)	3	0.346333333333333	0.0125830573921179	0.00726483157256778
Sp	LL	AL1000	Y(II)	3	0.113	0.00953939201416946	0.0055075705472861
Sp	LL	AL1000	Y(NPQ)	3	0.544333333333333	0.0250266524595946	0.0144491445344621
Sp	LL	AL1000	Y(NO)	3	0.343	0.0168226038412607	0.0097125348562223
Sp	HL	AL50	Y(II)	3	0.530666666666667	0.0525959440768329	0.030366282471042
Sp	HL	AL50	Y(NPQ)	3	0.0686666666666667	0.055247926054589	0.0318974049797855
Sp	HL	AL50	Y(NO)	3	0.400666666666667	0.0281839197652373	0.0162719936632786
Sp	HL	AL1000	Y(II)	3	0.190666666666667	0.0210317220724631	0.012142670400058
Sp	HL	AL1000	Y(NPQ)	3	0.437666666666667	0.0432473505932252	0.0249688695067367
Sp	HL	AL1000	Y(NO)	3	0.371333333333333	0.0369368831025756	0.0213255194022978
Wa	LL	AL50	Y(II)	3	0.673333333333333	0.00503322295684717	0.00290593262902712
Wa	LL	AL50	Y(NPQ)	3	0.0356666666666667	0.00305505046330389	0.00176383420737639
Wa	LL	AL50	Y(NO)	3	0.291333333333333	0.00513160143944689	0.00296273147243853
Wa	LL	AL1000	Y(II)	3	0.193666666666667	0.000577350269189626	0.000333333333333334
Wa	LL	AL1000	Y(NPQ)	3	0.497333333333333	0.0045092497528229	0.00260341655863555
Wa	LL	AL1000	Y(NO)	3	0.309333333333333	0.00404145188432738	0.00233333333333334
Wa	HL	AL50	Y(II)	3	0.611666666666667	0.00472581562625261	0.00272845092395749
Wa	HL	AL50	Y(NPQ)	3	0.0203333333333333	0.00152752523165195	0.000881917103688196
Wa	HL	AL50	Y(NO)	3	0.367333333333333	0.00378593889720019	0.002185812841434
Wa	HL	AL1000	Y(II)	3	0.298	0.00173205080756888	0.001
Wa	HL	AL1000	Y(NPQ)	3	0.345	0.00964365076099293	0.00556776436283001
Wa	HL	AL1000	Y(NO)	3	0.357	0.010816653826392	0.0062449979983984
