## Supplementary material for "Shifts in high-light acclimation strategies associated with molecular evolutionary rates in duckweeds": DataS7-2_Fig4_PAM_species_pairwise_contrasts_by_condition.csv

Ytype	growth_light	actinic_light	contrast	estimate	SE	df	t.ratio	p.value	p_label
Y(II)	LL	AL50	Sp - Wa	-0.0599999999999991	0.0172361056031672	10.8218986372212	-3.48106477074346	0.00526208431896676	p=0.005
Y(II)	HL	AL50	Sp - Wa	-0.0810000000000016	0.0172361056031671	10.8218986372213	-4.69943744050383	0.00068008166115927	p<0.001
Y(II)	LL	AL1000	Sp - Wa	-0.0806666666666658	0.0172361056031672	10.8218986372212	-4.68009819177734	0.00070149109267337	p<0.001
Y(II)	HL	AL1000	Sp - Wa	-0.107333333333335	0.0172361056031671	10.8218986372213	-6.22723808988569	6.94294865234484e-05	p<0.001
Y(NPQ)	LL	AL50	Sp - Wa	0.00433333333333251	0.0217581402373763	9.66393093750389	0.199159178406649	0.846265882662772	p=0.846
Y(NPQ)	HL	AL50	Sp - Wa	0.048333333333333	0.0217581402373763	9.66393093750388	2.22139083607456	0.0514700538956149	p=0.051
Y(NPQ)	LL	AL1000	Sp - Wa	0.0470000000000007	0.0217581402373763	9.66393093750388	2.16011108887255	0.0570226929723488	p=0.057
Y(NPQ)	HL	AL1000	Sp - Wa	0.0926666666666661	0.0217581402373763	9.66393093750389	4.25894243054296	0.0017994144812687	p=0.002
Y(NO)	LL	AL50	Sp - Wa	0.0550000000000023	0.0152041661341031	10.8103859778417	3.61742955943086	0.00415742250887765	p=0.004
Y(NO)	HL	AL50	Sp - Wa	0.0333333333333329	0.0152041661341031	10.8103859778417	2.19238155117011	0.0511704076762386	p=0.051
Y(NO)	LL	AL1000	Sp - Wa	0.0336666666666694	0.0152041661341031	10.8103859778417	2.21430536668201	0.0492580554601708	p=0.049
Y(NO)	HL	AL1000	Sp - Wa	0.0143333333333331	0.0152041661341031	10.8103859778417	0.94272406700314	0.366413251548495	p=0.366
