## Supplementary material for "Shifts in high-light acclimation strategies associated with molecular evolutionary rates in duckweeds": DataS7-3_Fig4_PAM_species_growth_light_interaction_ANOVA.csv

Ytype	actinic_light	term	sumsq	meansq	df	F.value	p.value	p_label
Y(II)	AL50	species:growth_light	0.000330750000000001	0.000330750000000001	1	0.436873968079254	0.527207104723735	p=0.527
Y(NPQ)	AL50	species:growth_light	0.00145199999999999	0.00145199999999999	1	1.89124063822859	0.206339999593096	p=0.206
Y(NO)	AL50	species:growth_light	0.000352083333333338	0.000352083333333338	1	1.41778523489934	0.267897590706577	p=0.268
Y(II)	AL1000	species:growth_light	0.000533333333333334	0.000533333333333334	1	3.97515527950312	0.0812958339660075	p=0.081
Y(NPQ)	AL1000	species:growth_light	0.00156408333333332	0.00156408333333332	1	2.39706257982119	0.160153863761045	p=0.160
Y(NO)	AL1000	species:growth_light	0.000280333333333336	0.000280333333333336	1	0.629726694122056	0.450349268938135	p=0.450
