## Supplementary material for "Shifts in high-light acclimation strategies associated with molecular evolutionary rates in duckweeds": DataS9-2_Fig6_category_metabolite_log2FC_statistics.csv

panel_assignment	MS	Metabolite	MetLabel	Category	SubCategory	Sp_HL_response	Wa_HL_response	diff_Wa_minus_Sp	p_interaction	FDR	sig_class	p_HL_gt_LL_Sp	FDR_HL_gt_LL_Sp	p_HL_gt_LL_Wa	FDR_HL_gt_LL_Wa	hl_response_class	plot_class
Fig. 6A: Flavonoids	LC-MS/MS	5,7,3',4'-Tetrahydroxy-6,8-diprenylisoflavone	5,7,3',4'-Tetrahydroxy-6,8-diprenylisoflavone	Aromatic / Phenylpropanoid	Flavonols / Flavones	-0.219149683813065	-0.63810662370771	-0.418956939894645	0.0196773334201412	0.0524728891203764	Not significant	0.9028889570116234	0.9999998438999698	0.9999883374865096	0.9999999981944268	Not significant / other	Not significant / other
Fig. 6A: Flavonoids	LC-MS/MS	6,7,4'-Trihydroxyflavanone;	6,7,4'-Trihydroxyflavanone	Aromatic / Phenylpropanoid	Other flavonoids	-0.360229891564863	1.04424903414146	1.404478925706323	5.27903406484307e-10	2.0860183092592e-8	Wa > Sp	0.9998524277249696	0.9999998438999698	2.714049542442732e-6	6.939452163422202e-5	Wa-specific significant HL-up	Wa > Sp
Fig. 6A: Flavonoids	LC-MS/MS	6-Hydroxykaempferol 7-(6''-(E)-caffeylglucoside)	6-Hydroxykaempferol 7-(6''-(E)-caffeylglucoside)	Aromatic / Phenylpropanoid	Flavonols / Flavones	0.539748139686978	2.03187849520803	1.492130355521052	1.74499543566114e-8	4.29334726057005e-7	Wa > Sp	1.1519948477546407e-5	3.493491352260585e-4	1.8415530119077557e-7	1.0005771364698806e-5	Shared significant HL-up	Wa > Sp
Fig. 6A: Flavonoids	LC-MS/MS	6-Hydroxyluteolin 7-glucoside;	6-Hydroxyluteolin 7-glucoside	Aromatic / Phenylpropanoid	Flavonols / Flavones	1.18556900052654	1.82832095474442	0.6427519542178799	0.00380944174065061	0.0135724372399136	Wa > Sp	5.0278964111891515e-8	1.0927294866984424e-5	6.039525908137514e-5	7.159583440192108e-4	Shared significant HL-up	Wa > Sp
Fig. 6A: Flavonoids	LC-MS/MS	6-Methoxykaempferol 3,7-bis(3-acetylrhamnoside)	6-Methoxykaempferol 3,7-bis(3-acetylrhamnoside)	Aromatic / Phenylpropanoid	Flavonols / Flavones	1.13166510588237	0.159591758557241	-0.9720733473251288	0.227813791334122	0.364949857370633	Not significant	0.09604672388910228	0.3473903691521233	0.28481430968513466	0.9999999981944268	Not significant / other	Not significant / other
Fig. 6A: Flavonoids	LC-MS/MS	Acacetin 7-(4'''-acetylrutinoside)	Acacetin 7-(4'''-acetylrutinoside)	Aromatic / Phenylpropanoid	Flavonols / Flavones	-0.10859838267476	-0.155503108620817	-0.046904725946057	0.818479089609242	0.87197445494318	Not significant	0.6999766029584744	0.9999998438999698	0.9990609790632564	0.9999999981944268	Not significant / other	Not significant / other
Fig. 6A: Flavonoids	LC-MS/MS	Apigenin	Apigenin	Aromatic / Phenylpropanoid	Flavonols / Flavones	-1.58220717385255	-1.24767957842296	0.3345275954295901	0.581477693525594	0.688689293694255	Not significant	0.997724913688746	0.9999998438999698	0.9865872546657516	0.9999999981944268	Not significant / other	Not significant / other
Fig. 6A: Flavonoids	LC-MS/MS	Apigenin 7,4'-diglucuronide	Apigenin 7,4'-diglucuronide	Aromatic / Phenylpropanoid	Flavonols / Flavones	0.704028313318823	0.342217261693015	-0.361811051625808	0.0598516305239053	0.128365997044692	Not significant	6.65506773406196e-5	0.00109032267460001	0.0376525134327974	0.18286745018339284	Sp-specific significant HL-up	Not significant / other
Fig. 6A: Flavonoids	LC-MS/MS	Apigenin 7-(6''-malonylneohesperidoside)	Apigenin 7-(6''-malonylneohesperidoside)	Aromatic / Phenylpropanoid	Flavonols / Flavones	4.35015032395104	0.241990557224643	-4.108159766726398	2.64947506301518e-16	3.4549154821717997e-13	Sp > Wa	1.500366373425597e-7	2.2820731293375612e-5	0.0029760326036505	0.01959972987454672	Shared significant HL-up	Sp > Wa
Fig. 6A: Flavonoids	LC-MS/MS	Apigenin 7-O-glucuronide	Apigenin 7-O-glucuronide	Aromatic / Phenylpropanoid	Flavonols / Flavones	0.407622036315718	0.336785377535286	-0.070836658780432	0.784768824463381	0.846433868569271	Not significant	0.03674080990140326	0.16131318556036991	0.05377170229589681	0.2504102022219756	Not significant / other	Not significant / other
Fig. 6A: Flavonoids	LC-MS/MS	Apigenin 7-glucuronide-4'-(6''-malonylglucoside)	Apigenin 7-glucuronide-4'-(6''-malonylglucoside)	Aromatic / Phenylpropanoid	Flavonols / Flavones	1.68706256195263	0.153498419361206	-1.5335641425914242	5.50347365219961e-8	1.08735297613156e-6	Sp > Wa	3.632249279529563e-6	1.8472494293962687e-4	0.05672583828131777	0.26182391620836293	Sp-specific significant HL-up	Sp > Wa
Fig. 6A: Flavonoids	LC-MS/MS	Apigenin-7-O-beta-D-glucoside	Apigenin-7-O-beta-D-glucoside	Aromatic / Phenylpropanoid	Flavonols / Flavones	-0.728800244942182	-0.0063629980991422	0.7224372468430398	0.0206217909985729	0.0545104328139405	Not significant	0.9999946655588254	0.9999998438999698	0.5089486198002843	0.9999999981944268	Not significant / other	Not significant / other
Fig. 6A: Flavonoids	LC-MS/MS	Barbatoflavan	Barbatoflavan	Aromatic / Phenylpropanoid	Other flavonoids	-0.820146595382976	-0.464005632682163	0.35614096270081297	0.0498271505227406	0.110878164303163	Not significant	0.9994153513049052	0.9999998438999698	0.999998671474692	0.9999999981944268	Not significant / other	Not significant / other
Fig. 6A: Flavonoids	LC-MS/MS	Catechin	Catechin	Aromatic / Phenylpropanoid	Proanthocyanidins / Catechins	0.164796364294158	-0.00594936305166982	-0.17074572734582782	0.875562031061117	0.911199432165759	Not significant	0.237531942563998	0.7220085153926653	0.5021838921565684	0.9999999981944268	Not significant / other	Not significant / other
Fig. 6A: Flavonoids	LC-MS/MS	Cyanidin 3-glucoside 5-caffeoylglucoside;	Cyanidin 3-glucoside 5-caffeoylglucoside	Aromatic / Phenylpropanoid	Anthocyanins	0.139991799328225	1.48647020155345	1.3464784022252252	0.00110587163092824	0.00472023597707436	Wa > Sp	0.0502113730919682	0.2065477303215348	0.00174993375229316	0.01253798688456204	Wa-specific significant HL-up	Wa > Sp
Fig. 6A: Flavonoids	LC-MS/MS	Cyanidin-3-O-glucoside chloride	Cyanidin-3-O-glucoside chloride	Aromatic / Phenylpropanoid	Anthocyanins	2.93822087704947	1.34113642636529	-1.59708445068418	0.0597375697000457	0.128365997044692	Not significant	8.766684678983115e-5	0.00131399503694183	0.04488891112722709	0.21093765130852096	Sp-specific significant HL-up	Not significant / other
Fig. 6A: Flavonoids	LC-MS/MS	Epicatechin 5-O-beta-D-glucopyranoside-3-benzoate	Epicatechin 5-O-beta-D-glucopyranoside-3-benzoate	Aromatic / Phenylpropanoid	Proanthocyanidins / Catechins	-0.633769503173045	-0.274810823883357	0.35895867928968805	0.139571377329747	0.253130842890112	Not significant	0.9870410328018644	0.9999998438999698	0.9746926680432322	0.9999999981944268	Not significant / other	Not significant / other
Fig. 6A: Flavonoids	LC-MS/MS	Eriodictyol	Eriodictyol	Aromatic / Phenylpropanoid	Other flavonoids	-0.457318872051964	-0.0430855248154636	0.4142333472365004	0.256629096799931	0.397912416441273	Not significant	0.9999835598669662	0.9999998438999698	0.5475369947576636	0.9999999981944268	Not significant / other	Not significant / other
Fig. 6A: Flavonoids	LC-MS/MS	Flavonol 7-O-beta-D-glucoside;	Flavonol 7-O-beta-D-glucoside	Aromatic / Phenylpropanoid	Flavonols / Flavones	-0.0664423880777889	3.47442768072168	3.5408700687994688	2.44736610112142e-10	1.10047082615943e-8	Wa > Sp	0.636470278970372	0.9999998438999698	2.541243329141584e-7	1.1426832073105606e-5	Wa-specific significant HL-up	Wa > Sp
Fig. 6A: Flavonoids	LC-MS/MS	Formononetin 7-O-(6''-acetylglcoside)	Formononetin 7-O-(6''-acetylglcoside)	Aromatic / Phenylpropanoid	Flavonols / Flavones	-0.607887181561502	-0.392682148726628	0.215205032834874	0.450753187517941	0.583696282545577	Not significant	0.9879804670445808	0.9999998438999698	0.9507011495060158	0.9999999981944268	Not significant / other	Not significant / other
Fig. 6A: Flavonoids	LC-MS/MS	Formononetin 7-O-rutinoside	Formononetin 7-O-rutinoside	Aromatic / Phenylpropanoid	Flavonols / Flavones	1.36363743243607	-0.323852224804217	-1.687489657240287	2.3231494598655e-4	0.00123648444721009	Sp > Wa	0.0069212689054677	0.03856980620824735	0.9999476117781788	0.9999999981944268	Sp-specific significant HL-up	Sp > Wa
Fig. 6A: Flavonoids	LC-MS/MS	Gallocatechin-(4alpha->8)-epigallocatechin;	Gallocatechin-(4alpha->8)-epigallocatechin	Aromatic / Phenylpropanoid	Proanthocyanidins / Catechins	1.58659599681834	0.910717863715959	-0.6758781331023811	0.0518000401180928	0.113907676752096	Not significant	1.052553895232035e-5	3.303771398652889e-4	0.01196571293027905	0.06474394050242276	Sp-specific significant HL-up	Not significant / other
Fig. 6A: Flavonoids	LC-MS/MS	Gambiriin B3;	Gambiriin B3	Aromatic / Phenylpropanoid	Proanthocyanidins / Catechins	-0.918487256534572	-0.44811596041524	0.470371296119332	0.0377665075266067	0.0885746867170777	Not significant	0.9954001860869608	0.9999998438999698	0.9999996568503108	0.9999999981944268	Not significant / other	Not significant / other
Fig. 6A: Flavonoids	LC-MS/MS	Gambiriin C; Epiafzelechin-(4beta->8)-catechin;	Gambiriin C	Aromatic / Phenylpropanoid	Proanthocyanidins / Catechins	-0.978831843048962	-0.353171128939264	0.6256607141096979	0.00196914391876049	0.00766496617929457	Wa > Sp	0.99860593981500545	0.9999998438999698	0.9999791079807802	0.9999999981944268	Not significant / other	Wa > Sp
Fig. 6A: Flavonoids	LC-MS/MS	Hesperetin	Hesperetin	Aromatic / Phenylpropanoid	Other flavonoids	1.29590723765875	0.184474645587052	-1.111432592071698	0.00413247213300851	0.0145249155294962	Sp > Wa	4.178222803242712e-4	0.00422356785692131	0.267971392423975	0.9871036602284275	Sp-specific significant HL-up	Sp > Wa
Fig. 6A: Flavonoids	LC-MS/MS	Hesperetin 7-O-glucoside;	Hesperetin 7-O-glucoside	Aromatic / Phenylpropanoid	Other flavonoids	1.2414727747516	-0.126933052348694	-1.368405827100294	0.00122433762310967	0.00510075482599043	Sp > Wa	1.315309634117727e-4	0.00178407134266727	0.6474214892880883	0.9999999981944268	Sp-specific significant HL-up	Sp > Wa
Fig. 6A: Flavonoids	LC-MS/MS	Homoeriodictyol chalcone;	Homoeriodictyol chalcone	Aromatic / Phenylpropanoid	Other flavonoids	1.20982330680529	0.0890332131416187	-1.1207900936636712	0.00451024886558892	0.0154366522853752	Sp > Wa	6.67421148685106e-5	0.00109032267460001	0.39161953742695216	0.9999999981944268	Sp-specific significant HL-up	Sp > Wa
Fig. 6A: Flavonoids	LC-MS/MS	Kaempferol 3-(6G-malonylneohesperidoside)	Kaempferol 3-(6G-malonylneohesperidoside)	Aromatic / Phenylpropanoid	Flavonols / Flavones	0.899110523415018	0.252209521616692	-0.6469010017983259	0.045839620588335	0.103775807720814	Not significant	0.01107664274975123	0.05754558623775141	3.0641980539494507e-4	0.00285408161596434	Wa-specific significant HL-up	Not significant / other
Fig. 6A: Flavonoids	LC-MS/MS	Kaempferol 3-O-beta-D-xyloside;	Kaempferol 3-O-beta-D-xyloside	Aromatic / Phenylpropanoid	Flavonols / Flavones	2.60978596662159	0.33177629834051803	-2.278009668281072	3.52121253656656e-8	7.65276857947132e-7	Sp > Wa	2.0939224258197265e-5	5.151839326922497e-4	0.03576618145624239	0.17533496473285745	Sp-specific significant HL-up	Sp > Wa
Fig. 6A: Flavonoids	LC-MS/MS	Kaempferol 3-gentiobioside-7-rhamnoside	Kaempferol 3-gentiobioside-7-rhamnoside	Aromatic / Phenylpropanoid	Flavonols / Flavones	0.70551697310945	-3.17893271406774	-3.8844496871771903	1.74895275561507e-10	8.446794049340922e-9	Sp > Wa	3.476167458822909e-5	7.616631508485448e-4	0.9999989472159316	0.9999999981944268	Sp-specific significant HL-up	Sp > Wa
Fig. 6A: Flavonoids	LC-MS/MS	Luteolin	Luteolin	Aromatic / Phenylpropanoid	Flavonols / Flavones	0.0839170284519	-0.177392715520504	-0.26130974397240403	0.654611625888139	0.748783824700117	Not significant	0.4195178327828591	0.9999998438999698	0.6607558795213875	0.9999999981944268	Not significant / other	Not significant / other
Fig. 6A: Flavonoids	LC-MS/MS	Luteolin 7-(3'''-acetylapiosyl-(1->2)-xyloside)	Luteolin 7-(3'''-acetylapiosyl-(1->2)-xyloside)	Aromatic / Phenylpropanoid	Flavonols / Flavones	-0.017163647141448	1.24543856807083	1.262602215212278	1.6791351981712e-4	9.3973918386925e-4	Wa > Sp	0.5658857944827462	0.9999998438999698	0.00119027285142604	0.00911805816348568	Wa-specific significant HL-up	Wa > Sp
Fig. 6A: Flavonoids	LC-MS/MS	Luteolin 7-O-(6''-malonylglucoside);	Luteolin 7-O-(6''-malonylglucoside)	Aromatic / Phenylpropanoid	Flavonols / Flavones	3.45576496072455	0.771490042597346	-2.684274918127204	0.0379373991893213	0.0888157424468133	Not significant	5.549214744897917e-5	0.00101917972216153	0.24953117041206185	0.9471822962867824	Sp-specific significant HL-up	Not significant / other
Fig. 6A: Flavonoids	LC-MS/MS	Luteolin-3',7-Diglucoside	Luteolin-3',7-Diglucoside	Aromatic / Phenylpropanoid	Flavonols / Flavones	-0.478055756784723	-0.341490036513992	0.136565720270731	0.527176211048059	0.64487596548468	Not significant	0.9673160790579444	0.9999998438999698	0.9999902192800876	0.9999999981944268	Not significant / other	Not significant / other
Fig. 6A: Flavonoids	LC-MS/MS	Myricetin 3-(2'',3'',4''-triacetylxyloside)	Myricetin 3-(2'',3'',4''-triacetylxyloside)	Aromatic / Phenylpropanoid	Flavonols / Flavones	0.714169068509602	1.45856679878831	0.7443977302787079	0.142252518619854	0.256566091673983	Not significant	0.07964825253140365	0.29590120028760786	1.238220661110653e-5	2.2741404818144953e-4	Wa-specific significant HL-up	Not significant / other
Fig. 6A: Flavonoids	LC-MS/MS	Myricetin 3-(2'',3''-digalloylrhamnoside)	Myricetin 3-(2'',3''-digalloylrhamnoside)	Aromatic / Phenylpropanoid	Flavonols / Flavones	-0.596415584507898	-0.259214039605922	0.337201544901976	0.220711253236382	0.35575707567397	Not significant	0.9621973657234756	0.9999998438999698	0.9995776361651408	0.9999999981944268	Not significant / other	Not significant / other
Fig. 6A: Flavonoids	LC-MS/MS	Myricetin 3-(3'',4''-diacetylrhamnoside)	Myricetin 3-(3'',4''-diacetylrhamnoside)	Aromatic / Phenylpropanoid	Flavonols / Flavones	0.796419677507938	0.462761647299445	-0.33365803020849294	0.26431560557727	0.40789059132871	Not significant	0.01338765836940014	0.06740350005288723	5.007009889410642e-4	0.00444159244611665	Wa-specific significant HL-up	Not significant / other
Fig. 6A: Flavonoids	LC-MS/MS	Myricetin 3-acetylrhamnoside	Myricetin 3-acetylrhamnoside	Aromatic / Phenylpropanoid	Flavonols / Flavones	1.31558469690302	0.259817130304615	-1.055767566598405	0.0010660537563035	0.00457280953361765	Sp > Wa	0.00141120228297546	0.01063703917341043	0.00547980279689643	0.03350621586132842	Shared significant HL-up	Sp > Wa
Fig. 6A: Flavonoids	LC-MS/MS	Myricetin 3-sambubioside	Myricetin 3-sambubioside	Aromatic / Phenylpropanoid	Flavonols / Flavones	1.6326450296338	-0.172942885343669	-1.805587914977469	5.26160143581741e-6	4.8660484200751e-5	Sp > Wa	2.0516569228916923e-4	0.00234680756793926	0.8800061156208516	0.9999999981944268	Sp-specific significant HL-up	Sp > Wa
Fig. 6A: Flavonoids	LC-MS/MS	Naringenin	Naringenin	Aromatic / Phenylpropanoid	Other flavonoids	-0.0154516523034154	1.28100766205986	1.2964593143632754	1.03067273381923e-5	8.70423690308023e-5	Wa > Sp	0.5339326368692372	0.9999998438999698	7.72370759851785e-5	8.913021865900244e-4	Wa-specific significant HL-up	Wa > Sp
Fig. 6A: Flavonoids	LC-MS/MS	Naringenin chalcone	Naringenin chalcone	Aromatic / Phenylpropanoid	Other flavonoids	-0.269191611164967	0.857266413249885	1.126458024414852	3.32992795098445e-7	4.93434778191332e-6	Wa > Sp	0.9984633456519172	0.9999998438999698	1.277322013060698e-4	0.00134324831050899	Wa-specific significant HL-up	Wa > Sp
Fig. 6A: Flavonoids	LC-MS/MS	Neobavaisoflavone	Neobavaisoflavone	Aromatic / Phenylpropanoid	Flavonols / Flavones	-0.433751482464441	-0.727235490516762	-0.29348400805232094	0.510633776233517	0.630555344894419	Not significant	0.8960685656228802	0.9999998438999698	0.9706065316920084	0.9999999981944268	Not significant / other	Not significant / other
Fig. 6A: Flavonoids	LC-MS/MS	Nevadensin 7-rutinoside	Nevadensin 7-rutinoside	Aromatic / Phenylpropanoid	Flavonols / Flavones	3.98710462248993	-0.359722165653679	-4.346826788143609	2.60429970778475e-8	6.0642978909845e-7	Sp > Wa	3.504585049916617e-5	7.616631508485448e-4	0.8653923199318045	0.9999999981944268	Sp-specific significant HL-up	Sp > Wa
Fig. 6A: Flavonoids	LC-MS/MS	Procyanidin B1	Procyanidin B1	Aromatic / Phenylpropanoid	Proanthocyanidins / Catechins	0.321984966476229	0.12365118819827	-0.19833377827795895	0.429065683718677	0.561185207190727	Not significant	0.0318642079352386	0.14229769571079157	0.27015284046894295	0.9875207944023268	Not significant / other	Not significant / other
Fig. 6A: Flavonoids	LC-MS/MS	Procyanidin B2	Procyanidin B2	Aromatic / Phenylpropanoid	Proanthocyanidins / Catechins	0.779863675823801	0.288482935427329	-0.491380740396472	0.29427550868402	0.443909178776416	Not significant	2.0626071021922015e-5	5.151839326922497e-4	0.2701785123807853	0.9875207944023268	Sp-specific significant HL-up	Not significant / other
Fig. 6A: Flavonoids	LC-MS/MS	Procyanidin B5; Procyanidol B5;	Procyanidin B5	Aromatic / Phenylpropanoid	Proanthocyanidins / Catechins	0.856025506749646	-0.314989840902932	-1.171015347652578	1.64272821903914e-7	2.72888079683377e-6	Sp > Wa	4.933255889006117e-5	9.746942855635432e-4	0.991929328147208	0.9999999981944268	Sp-specific significant HL-up	Sp > Wa
Fig. 6A: Flavonoids	LC-MS/MS	Quercetin 3-(2'''-caffeylsophoroside)	Quercetin 3-(2'''-caffeylsophoroside)	Aromatic / Phenylpropanoid	Flavonols / Flavones	1.45867691342976	4.62290545436873	3.1642285409389697	0.0119746386302093	0.0354080017546326	Wa > Sp	0.06844399797630997	0.2617330597099947	0.00132402496118656	0.00980982130333678	Wa-specific significant HL-up	Wa > Sp
Fig. 6A: Flavonoids	LC-MS/MS	Quercetin 3-(2'''-feruloylsophoroside)	Quercetin 3-(2'''-feruloylsophoroside)	Aromatic / Phenylpropanoid	Flavonols / Flavones	3.19858032626529	2.27559634699589	-0.9229839792694	0.0147939264121204	0.0420289325520806	Sp > Wa	3.931633288625921e-6	1.898833262358593e-4	6.408354908245962e-6	1.362566160524539e-4	Shared significant HL-up	Sp > Wa
Fig. 6A: Flavonoids	LC-MS/MS	Quercetin 3-(2'',3'',4''-triacetylgalactoside)	Quercetin 3-(2'',3'',4''-triacetylgalactoside)	Aromatic / Phenylpropanoid	Flavonols / Flavones	0.599618072929058	-0.611051891795075	-1.210669964724133	0.358636988169524	0.498574235152515	Not significant	3.682603586028574e-6	1.8472494293962687e-4	0.6769387028984523	0.9999999981944268	Sp-specific significant HL-up	Not significant / other
Fig. 6A: Flavonoids	LC-MS/MS	Quercetin 3-(2G-xylosylrutinoside);	Quercetin 3-(2G-xylosylrutinoside)	Aromatic / Phenylpropanoid	Flavonols / Flavones	-0.050643250079581	0.386696953682915	0.437340203762496	0.0173740781206875	0.0469740761306557	Wa > Sp	0.6175758722417302	0.9999998438999698	4.8404012819136336e-5	6.188120854524881e-4	Wa-specific significant HL-up	Wa > Sp
Fig. 6A: Flavonoids	LC-MS/MS	Quercetin 3-(6''-malonylglucoside)-7-rhamnoside	Quercetin 3-(6''-malonylglucoside)-7-rhamnoside	Aromatic / Phenylpropanoid	Flavonols / Flavones	1.29825404776374	1.0799632440138	-0.21829080374994003	0.647790652396142	0.74293668489408	Not significant	0.01228349015958777	0.06256902800040022	4.920059321572924e-5	6.207533295991005e-4	Wa-specific significant HL-up	Not significant / other
Fig. 6A: Flavonoids	LC-MS/MS	Quercetin 3-glucoside-7-glucuronide	Quercetin 3-glucoside-7-glucuronide	Aromatic / Phenylpropanoid	Flavonols / Flavones	1.4412134721532	-0.262992567288034	-1.704206039441234	5.25598919132266e-7	7.06578340771623e-6	Sp > Wa	4.9328989407271505e-5	9.746942855635432e-4	0.9910970133679092	0.9999999981944268	Sp-specific significant HL-up	Sp > Wa
Fig. 6A: Flavonoids	LC-MS/MS	Quercetin 3-sambubioside-3'-glucoside	Quercetin 3-sambubioside-3'-glucoside	Aromatic / Phenylpropanoid	Flavonols / Flavones	2.50684616635241	0.425688050725931	-2.081158115626479	6.23515772666385e-5	4.0450973510296e-4	Sp > Wa	4.241178528494878e-4	0.00425422830858255	2.957837617095267e-4	0.00277483471416707	Shared significant HL-up	Sp > Wa
Fig. 6A: Flavonoids	LC-MS/MS	Quercetin 7-(6''-tiglylglucoside)	Quercetin 7-(6''-tiglylglucoside)	Aromatic / Phenylpropanoid	Flavonols / Flavones	-0.0497128438274572	0.067715678039157	0.1174285218666142	0.635326919405324	0.732543307183277	Not significant	0.6024323525845776	0.9999998438999698	0.34548739220089186	0.9999999981944268	Not significant / other	Not significant / other
Fig. 6A: Flavonoids	LC-MS/MS	Quercetin-3beta-D-glucoside	Quercetin-3beta-D-glucoside	Aromatic / Phenylpropanoid	Flavonols / Flavones	0.921629388348503	2.72839783415877	1.8067684458102669	0.00174128253786548	0.00692265984566031	Wa > Sp	0.06045613575112751	0.23961945598623183	1.594476785728984e-9	4.1583954571811907e-7	Wa-specific significant HL-up	Wa > Sp
Fig. 6A: Flavonoids	LC-MS/MS	Riccionidin A;	Riccionidin A	Aromatic / Phenylpropanoid	Anthocyanins	0.479955967037068	0.428552663442499	-0.05140330359456901	0.936107602661692	0.952171851693328	Not significant	0.00588865656077569	0.03384073650357339	0.2548668046277923	0.9495608949561176	Sp-specific significant HL-up	Not significant / other
Fig. 6A: Flavonoids	LC-MS/MS	Rutin	Rutin	Aromatic / Phenylpropanoid	Flavonols / Flavones	-0.178427672909478	0.15534790100034	0.333775573909818	0.309953345653995	0.456812710675722	Not significant	0.8684529980737956	0.9999998438999698	0.2985564462806245	0.9999999981944268	Not significant / other	Not significant / other
Fig. 6A: Flavonoids	LC-MS/MS	Salvianin;	Salvianin	Aromatic / Phenylpropanoid	Anthocyanins	-0.864173673103679	-1.33110644020938	-0.466932767105701	0.0165891149431238	0.0455414860754388	Sp > Wa	0.9998711594459884	0.9999998438999698	0.9999990574856664	0.9999999981944268	Not significant / other	Sp > Wa
Fig. 6A: Flavonoids	LC-MS/MS	Theasinensin A;	Theasinensin A	Aromatic / Phenylpropanoid	Proanthocyanidins / Catechins	0.139991799328232	-0.209465263625265	-0.349457062953497	0.0420384271657754	0.0968517827282175	Not significant	0.05021137309196404	0.2065477303215348	0.9140650561871926	0.9999999981944268	Not significant / other	Not significant / other
Fig. 6A: Flavonoids	LC-MS/MS	catechin 3-tetradecanoate	catechin 3-tetradecanoate	Aromatic / Phenylpropanoid	Proanthocyanidins / Catechins	0.271669243819314	-1.25523070142934	-1.526899945248654	3.08388640807132e-6	3.32346105464876e-5	Sp > Wa	0.05311528699164093	0.21577051164205535	0.999969161981999	0.9999999981944268	Not significant / other	Sp > Wa
Fig. 6A: Flavonoids	LC-MS/MS	cis-Dihydroquercetin;	cis-Dihydroquercetin	Aromatic / Phenylpropanoid	Flavonols / Flavones	3.64871483148185	0.190148870207327	-3.458565961274523	4.4286516311443e-6	4.30967293060609e-5	Sp > Wa	4.933268623251062e-5	9.746942855635432e-4	0.00931613772125164	0.05169465356813678	Sp-specific significant HL-up	Sp > Wa
Fig. 6B: Amino acids / peptides	GC-MS/MS	4-Hydroxyproline-3TMS	4-Hydroxyproline	Amino acids / Peptides	NA	-0.324477779795485	-0.634055857599296	-0.30957807780381097	0.4137310669043	0.544040064354474	Not significant	0.8172456209669549	0.9999757776250704	0.995064701166681	0.9999993690638748	Not significant / other	Not significant / other
Fig. 6B: Amino acids / peptides	GC-MS/MS	5-Oxoproline-2TMS	5-Oxoproline	Amino acids / Peptides	NA	-0.316989711868641	-0.683748074076028	-0.366758362207387	0.322834239575405	0.453053092513383	Not significant	0.8131026188926981	0.9999757776250704	0.9981687275579224	0.9999993690638748	Not significant / other	Not significant / other
Fig. 6B: Amino acids / peptides	GC-MS/MS	Acetylglycine-2TMS	Acetylglycine	Amino acids / Peptides	NA	0.199255050091342	2.04416095192678	1.844905901835438	7.89507244116653e-5	2.5002243310211e-4	Wa > Sp	0.21351814326753385	0.4146224409962575	3.3653910229704704e-4	9.525767810780824e-4	Wa-specific significant HL-up	Wa > Sp
Fig. 6B: Amino acids / peptides	GC-MS/MS	Alanine-2TMS	Alanine	Amino acids / Peptides	NA	1.43949815688653	2.43353372311299	0.9940355662264602	0.110402016005378	0.177280160316327	Not significant	0.00332039844042168	0.01459227735659004	0.00113142790671193	0.00278160919231051	Shared significant HL-up	Not significant / other
Fig. 6B: Amino acids / peptides	GC-MS/MS	Asparagine-3TMS	Asparagine	Amino acids / Peptides	NA	-0.310008488718426	-2.34623932004517	-2.036230831326744	0.00325426006494769	0.00715080830060874	Sp > Wa	0.7947851663493595	0.9999757776250704	0.9974967357624476	0.9999993690638748	Not significant / other	Sp > Wa
Fig. 6B: Amino acids / peptides	GC-MS/MS	Aspartic acid-3TMS	Aspartic acid	Amino acids / Peptides	NA	-0.735617176372289	0.153441160699806	0.889058337072095	7.5122304648576e-4	0.00190082195095641	Wa > Sp	0.996327354178432	0.9999757776250704	0.1282642429459687	0.20018811749511004	Not significant / other	Wa > Sp
Fig. 6B: Amino acids / peptides	GC-MS/MS	Glutamic acid 5-methylester-2TMS	Glutamic acid 5-methylester	Amino acids / Peptides	NA	-0.546337674442399	0.151093540887312	0.697431215329711	0.00359948766325325	0.00780668103588693	Wa > Sp	0.9891488426572076	0.9999757776250704	0.11186648327166196	0.17792097815588143	Not significant / other	Wa > Sp
Fig. 6B: Amino acids / peptides	GC-MS/MS	Glutamic acid-3TMS	Glutamic acid	Amino acids / Peptides	NA	-0.209244214406716	-0.0700578357843713	0.1391863786223447	0.325755067217161	0.453342468543883	Not significant	0.9811361990459176	0.9999757776250704	0.7158525353145663	0.8301900930384207	Not significant / other	Not significant / other
Fig. 6B: Amino acids / peptides	GC-MS/MS	Glutamine-4TMS	Glutamine	Amino acids / Peptides	NA	-0.0109478816928845	0.0332942037441542	0.0442420854370387	0.612374822512091	0.741062285213907	Not significant	0.645425165224894	0.9212478854064728	0.3456324660554797	0.46548888573600894	Not significant / other	Not significant / other
Fig. 6B: Amino acids / peptides	GC-MS/MS	Glycine-3TMS	Glycine	Amino acids / Peptides	NA	0.462924305936295	3.13971767371433	2.676793367778035	3.44891645258924e-8	8.22812925117719e-7	Wa > Sp	1.2693185263920272e-5	4.239523878149371e-4	1.0346467347877393e-4	4.804994030103706e-4	Shared significant HL-up	Wa > Sp
Fig. 6B: Amino acids / peptides	GC-MS/MS	Glycyl-Glycine-3TMS	Glycyl-Glycine	Amino acids / Peptides	NA	0.166530701032803	2.10985477796909	1.943324076936287	4.4119660636503e-7	3.92999624285093e-6	Wa > Sp	0.15203418622599563	0.3096305987773326	1.2540211756793183e-4	4.986227055677289e-4	Wa-specific significant HL-up	Wa > Sp
Fig. 6B: Amino acids / peptides	GC-MS/MS	Isoleucine-2TMS	Isoleucine	Amino acids / Peptides	NA	-0.0356209946017864	0.849628136927093	0.8852491315288794	6.5419936535175e-4	0.00172233253210377	Wa > Sp	0.5818451416653231	0.8675726665902586	2.5447490087987507e-4	8.121518002087644e-4	Wa-specific significant HL-up	Wa > Sp
Fig. 6B: Amino acids / peptides	GC-MS/MS	Leucine-2TMS	Leucine	Amino acids / Peptides	NA	0.121843096254409	0.971369853184389	0.8495267569299799	0.0100169219256284	0.0201545296575897	Wa > Sp	0.31198282753002426	0.5371250742011758	2.605197155643917e-4	8.121518002087644e-4	Wa-specific significant HL-up	Wa > Sp
Fig. 6B: Amino acids / peptides	GC-MS/MS	Lysine-4TMS	Lysine	Amino acids / Peptides	NA	-0.7546403737481	0.384311804658489	1.138952178406589	0.0171600770001337	0.0321992456069925	Wa > Sp	0.9566289037020648	0.9999757776250704	0.08882257134631315	0.14401329528965334	Not significant / other	Wa > Sp
Fig. 6B: Amino acids / peptides	GC-MS/MS	N-Acetyl-Lysine-2TMS	N-Acetyl-Lysine	Amino acids / Peptides	NA	0.637301824372149	2.97329816209534	2.335996337723191	1.64317978484834e-7	2.52572723916058e-6	Wa > Sp	7.548133716209674e-5	0.00105044860883917	1.0416261124727936e-4	4.804994030103706e-4	Shared significant HL-up	Wa > Sp
Fig. 6B: Amino acids / peptides	GC-MS/MS	N-Acetylglutamine-3TMS	N-Acetylglutamine	Amino acids / Peptides	NA	0.781916923836612	2.89700789120819	2.115090967371578	8.59928340851756e-5	2.6594080170785e-4	Wa > Sp	0.02192433917205348	0.06538151145951665	5.77854339946675e-5	3.574136102633138e-4	Wa-specific significant HL-up	Wa > Sp
Fig. 6B: Amino acids / peptides	GC-MS/MS	O-Acetylserine-2TMS	O-Acetylserine	Amino acids / Peptides	NA	0.143731454349766	0.888530099971419	0.744798645621653	0.0131714528489374	0.0255771235554948	Wa > Sp	0.13452098991407022	0.28436715589430034	0.00381095854142636	0.00731528823469199	Wa-specific significant HL-up	Wa > Sp
Fig. 6B: Amino acids / peptides	GC-MS/MS	Phenylalanine-2TMS	Phenylalanine	Amino acids / Peptides	NA	0.284803936871389	0.309568323287834	0.02476438641644501	0.923753995897122	0.952084083606554	Not significant	0.00701417510561657	0.02662198278722653	0.11812204133874205	0.1860979330525464	Sp-specific significant HL-up	Not significant / other
Fig. 6B: Amino acids / peptides	GC-MS/MS	Proline-2TMS	Proline	Amino acids / Peptides	NA	0.155314237679895	0.875463343594957	0.720149105915062	0.0616831319082741	0.10455479130928	Not significant	0.29333377113451503	0.5156498924154106	0.00337088703538734	0.00670967824969976	Wa-specific significant HL-up	Not significant / other
Fig. 6B: Amino acids / peptides	GC-MS/MS	S-Adenosylmethionine -nTMS	S-Adenosylmethionine	Amino acids / Peptides	NA	-0.106180615763183	0.0944969667915799	0.2006775825547629	0.311104514692025	0.445690787325998	Not significant	0.8114625831963158	0.9999757776250704	0.280957006446393	0.4010241032183558	Not significant / other	Not significant / other
Fig. 6B: Amino acids / peptides	GC-MS/MS	Serine-3TMS	Serine	Amino acids / Peptides	NA	0.355467897231051	2.39740498635164	2.041937089120589	1.1689777306717e-4	3.5494414731307e-4	Wa > Sp	0.09383212293502996	0.21465704835821917	1.0889719865830272e-4	4.804994030103706e-4	Wa-specific significant HL-up	Wa > Sp
Fig. 6B: Amino acids / peptides	GC-MS/MS	Suberylglycine-2TMS	Suberylglycine	Amino acids / Peptides	NA	-0.664054614641831	0.570858143978075	1.234912758619906	0.0088637195288025	0.0180517214793905	Wa > Sp	0.9896009144096112	0.9999757776250704	0.06913840106936682	0.11546112978584258	Not significant / other	Wa > Sp
Fig. 6B: Amino acids / peptides	GC-MS/MS	Threo-b-hydroxyaspartic acid-4TMS	Threo-b-hydroxyaspartic acid	Amino acids / Peptides	NA	-0.180009061481072	-1.00971822237209	-0.829709160891018	0.270722379924045	0.403666405779602	Not significant	0.6111774282659805	0.8952699849179102	0.9845089493142668	0.9999993690638748	Not significant / other	Not significant / other
Fig. 6B: Amino acids / peptides	GC-MS/MS	Tryptophan-3TMS	Tryptophan	Amino acids / Peptides	NA	0.0344855910640804	0.015113235436281	-0.01937235562779939	0.64601762599464	0.768647442390769	Not significant	0.13975285047090855	0.29173407535802165	0.30862150061597643	0.42245730002350873	Not significant / other	Not significant / other
Fig. 6B: Amino acids / peptides	GC-MS/MS	Tyrosine-3TMS	Tyrosine	Amino acids / Peptides	NA	-0.154643335265022	0.374174299706809	0.528817634971831	0.00127897059733863	0.00309547956167466	Wa > Sp	0.8851405500962277	0.9999757776250704	0.00116993431702328	0.00283158015859259	Wa-specific significant HL-up	Wa > Sp
Fig. 6B: Amino acids / peptides	GC-MS/MS	Valine-2TMS	Valine	Amino acids / Peptides	NA	0.202527442163474	0.557153415775165	0.354625973611691	0.0878455088994799	0.143525495393956	Not significant	0.10052027908530772	0.2268498190168431	0.00195573750298971	0.00435477550665709	Wa-specific significant HL-up	Not significant / other
Fig. 6C: Central carbon metabolism	GC-MS/MS	Aconitic acid-3TMS	Aconitic acid	Central carbon metabolism (glycolysis + TCA)	NA	0.0101007052947781	1.53207940106461	1.5219786957698318	2.72175516905757e-6	1.81813245293046e-5	Wa > Sp	0.47726159960629233	0.7590732108023887	9.889601428494936e-6	9.17535243643697e-5	Wa-specific significant HL-up	Wa > Sp
Fig. 6C: Central carbon metabolism	GC-MS/MS	Citric acid-4TMS	Citric acid	Central carbon metabolism (glycolysis + TCA)	NA	-0.0602672382853281	1.95476302548302	2.015030263768348	8.829879711922169e-12	4.91529970630334e-10	Wa > Sp	0.8003058244726056	0.9999757776250704	2.351651144119095e-7	9.81814352669722e-6	Wa-specific significant HL-up	Wa > Sp
Fig. 6C: Central carbon metabolism	GC-MS/MS	Fumaric acid-2TMS	Fumaric acid	Central carbon metabolism (glycolysis + TCA)	NA	-0.274373553825415	0.62724214444687	0.9016156982722848	6.6136798277113e-4	0.00172233253210377	Wa > Sp	0.9303065748936186	0.9999757776250704	0.00104008994276286	0.00263174273396059	Wa-specific significant HL-up	Wa > Sp
Fig. 6C: Central carbon metabolism	GC-MS/MS	Isocitric acid-4TMS	Isocitric acid	Central carbon metabolism (glycolysis + TCA)	NA	-0.215420959256189	1.56774295008123	1.7831639093374192	2.45674520728288e-8	8.20552899232481e-7	Wa > Sp	0.9377617362660744	0.9999757776250704	1.0881661035549838e-5	9.192134293428344e-5	Wa-specific significant HL-up	Wa > Sp
Fig. 6C: Central carbon metabolism	GC-MS/MS	Lactic acid-2TMS	Lactic acid	Central carbon metabolism (glycolysis + TCA)	NA	-0.55497118165075	-0.522470402130801	0.03250077951994901	0.81500227530563	0.895430131421317	Not significant	0.9997955561431284	0.9999757776250704	0.9989786096319752	0.9999993690638748	Not significant / other	Not significant / other
Fig. 6C: Central carbon metabolism	GC-MS/MS	Malic acid-3TMS	Malic acid	Central carbon metabolism (glycolysis + TCA)	NA	0.59400553430956	1.83285537859462	1.23884984428506	9.55308545814401e-6	4.69225079855897e-5	Wa > Sp	7.117302764102112e-4	0.00594294780802526	1.7704658449944878e-6	2.274367662415996e-5	Shared significant HL-up	Wa > Sp
Fig. 6C: Central carbon metabolism	GC-MS/MS	Succinic acid-2TMS	Succinic acid	Central carbon metabolism (glycolysis + TCA)	NA	-0.210476311130845	0.553232211120515	0.76370852225136	1.8411794052043e-6	1.46417600318627e-5	Wa > Sp	0.998394652101422	0.9999757776250704	2.3086475654612423e-4	8.032169654833907e-4	Wa-specific significant HL-up	Wa > Sp
Fig. 6D: Carbohydrates / sugar metabolism	GC-MS/MS	1,6-Anhydroglucose-3TMS	1,6-Anhydroglucose	Carbohydrates / Sugar metabolism	NA	0.0439757842190454	0.036417784166861	-0.00755800005218439	0.918082873338789	0.952084083606554	Not significant	0.08261966542744574	0.19710691609119196	0.2990916300921578	0.4127958861602508	Not significant / other	Not significant / other
Fig. 6D: Carbohydrates / sugar metabolism	GC-MS/MS	2-Deoxy-glucose-4TMS(1)	2-Deoxy-glucose	Carbohydrates / Sugar metabolism	NA	0.0661319768086265	0.0562994069701221	-0.00983256983850439	0.885501948992071	0.935941933428328	Not significant	0.00139392194986213	0.00757247839991506	0.2081058741595977	0.31030072307725726	Sp-specific significant HL-up	Not significant / other
Fig. 6D: Carbohydrates / sugar metabolism	GC-MS/MS	Fructose 1-phosphate-meto-6TMS(1)	Fructose 1-phosphate	Carbohydrates / Sugar metabolism	NA	-0.140484795799698	0.453352726896709	0.593837522696407	2.5342614200797e-4	7.1732484263275e-4	Wa > Sp	0.943968029586437	0.9999757776250704	0.00270177459731376	0.00568332814891142	Wa-specific significant HL-up	Wa > Sp
Fig. 6D: Carbohydrates / sugar metabolism	GC-MS/MS	Fructose 6-phosphate-meto-6TMS	Fructose 6-phosphate	Carbohydrates / Sugar metabolism	NA	0.076484795926629	0.487927522728656	0.41144272680202704	0.0131686342394879	0.0255771235554948	Wa > Sp	0.2412939945596504	0.4476502463965542	0.00236051085613904	0.00518691201283184	Wa-specific significant HL-up	Wa > Sp
Fig. 6D: Carbohydrates / sugar metabolism	GC-MS/MS	Fructose-meto-5TMS(2)	Fructose	Carbohydrates / Sugar metabolism	NA	0.364545631057096	1.89219401899443	1.527648387937334	2.27508013462046e-5	8.63496323821857e-5	Wa > Sp	0.03151290719604939	0.08856638576705513	4.021124184753968e-4	0.00106591704579986	Wa-specific significant HL-up	Wa > Sp
Fig. 6D: Carbohydrates / sugar metabolism	GC-MS/MS	Galactitol-6TMS	Galactitol	Polyols	NA	0.711173664762677	3.0855350373095	2.374361372546823	4.0138091002319e-7	3.92999624285093e-6	Wa > Sp	0.00115776767035198	0.00716100744254743	1.0034052243409764e-4	4.804994030103706e-4	Shared significant HL-up	Wa > Sp
Fig. 6D: Carbohydrates / sugar metabolism	GC-MS/MS	Glucose 6-phosphate-meto-6TMS(1)	Glucose 6-phosphate	Carbohydrates / Sugar metabolism	NA	-0.132231535637726	0.474687964018536	0.606919499656262	2.6481013498879e-4	7.3705487571879e-4	Wa > Sp	0.9440302617264186	0.9999757776250704	0.00272255240666415	0.00568332814891142	Wa-specific significant HL-up	Wa > Sp
Fig. 6D: Carbohydrates / sugar metabolism	GC-MS/MS	Glucose-meto-5TMS(2)	Glucose	Carbohydrates / Sugar metabolism	NA	0.688181292519575	2.4600746986728	1.7718934061532252	1.33415432276807e-5	6.02172356492617e-5	Wa > Sp	0.00159122204961361	0.00805254794804464	2.807295294401224e-4	8.2248827046492e-4	Shared significant HL-up	Wa > Sp
Fig. 6D: Carbohydrates / sugar metabolism	GC-MS/MS	Inositol phosphate-7TMS	Inositol phosphate	Polyols	NA	-0.134198700608487	-0.106660390181604	0.02753831042688298	0.791242655961381	0.886829017084232	Not significant	0.959353108426504	0.9999757776250704	0.8910323797777575	0.9839208321986797	Not significant / other	Not significant / other
Fig. 6D: Carbohydrates / sugar metabolism	GC-MS/MS	Inositol-6TMS(2)	Inositol	Polyols	NA	-0.173285182087496	-0.316032861582159	-0.142747679494663	0.144548384772117	0.226783749135344	Not significant	0.9838703662892632	0.9999757776250704	0.9990825494217548	0.9999993690638748	Not significant / other	Not significant / other
Fig. 6D: Carbohydrates / sugar metabolism	GC-MS/MS	Mannitol-6TMS	Mannitol	Polyols	NA	0.670859250257932	3.08632964686764	2.4154703966097077	1.81489382454652e-7	2.52572723916058e-6	Wa > Sp	8.815015521345562e-4	0.00640046779158569	9.049940511996254e-5	4.804994030103706e-4	Shared significant HL-up	Wa > Sp
Fig. 6D: Carbohydrates / sugar metabolism	GC-MS/MS	Sorbitol-6TMS	Sorbitol	Polyols	NA	0.693913968765569	3.09426726859605	2.4003532998304813	4.4712532104292e-7	3.92999624285093e-6	Wa > Sp	0.00109186667329016	0.0070706290105736	1.0933519349936576e-4	4.804994030103706e-4	Shared significant HL-up	Wa > Sp
Fig. 6D: Carbohydrates / sugar metabolism	GC-MS/MS	Sucrose-8TMS	Sucrose	Carbohydrates / Sugar metabolism	NA	0.476607924707524	1.05307204117393	0.576464116466406	1.7392327286669e-4	5.0956467664451e-4	Wa > Sp	5.200557240280038e-6	2.743882809426415e-4	1.5145733892122154e-4	5.882180372056744e-4	Shared significant HL-up	Wa > Sp
Fig. 6D: Carbohydrates / sugar metabolism	GC-MS/MS	Trehalose-8TMS	Trehalose	Carbohydrates / Sugar metabolism	NA	0.942411112599236	2.51464445556677	1.572233342967534	4.31414952606172e-7	3.92999624285093e-6	Wa > Sp	4.292244373316694e-5	7.168048103438878e-4	3.8602579608832745e-7	1.1456680593721653e-5	Shared significant HL-up	Wa > Sp
Fig. 6D: Carbohydrates / sugar metabolism	GC-MS/MS	Xylitol-5TMS	Xylitol	Polyols	NA	0.0432782908388383	0.0362975569617768	-0.0069807338770615	0.920897588508539	0.952084083606554	Not significant	0.05293072056114432	0.1339307626319864	0.29647475901577747	0.4127958861602508	Not significant / other	Not significant / other
Fig. 6E: Energy / redox	CE-TOF MS	T-047_AMP	AMP	Energy / Redox	NA	-0.495755302714644	-0.858858293191085	-0.36310299047644096	0.107541361625533	0.183244820138243	Not significant	0.9996630934948604	0.9999984037793924	0.9989648536311064	0.9999997615503592	Not significant / other	Not significant / other
Fig. 6E: Energy / redox	CE-TOF MS	T-048+_ADP[M-2H]	ADP	Energy / Redox	NA	0.14449298683753	1.25040132874201	1.10590834190448	5.17930299460694e-7	4.06496810788848e-6	Wa > Sp	0.13424738165396924	0.2461069682717979	4.185236018482925e-8	1.3930857032950309e-6	Wa-specific significant HL-up	Wa > Sp
Fig. 6E: Energy / redox	CE-TOF MS	T-048_ADP	ADP	Energy / Redox	NA	0.108580989415643	1.18550097909194	1.0769199896762969	1.76814292299784e-6	1.1448725426411e-5	Wa > Sp	0.08707650595852043	0.17698476820837486	1.3749472449930118e-5	1.0334280905915218e-4	Wa-specific significant HL-up	Wa > Sp
Fig. 6E: Energy / redox	CE-TOF MS	T-049+_ATP[M-2H]	ATP	Energy / Redox	NA	0.431335920320203	2.40749704633419	1.976161126013987	9.25140441505015e-8	8.87449534628885e-7	Wa > Sp	0.0180064760069288	0.04879015230962055	2.7192540729666148e-5	1.810246282860632e-4	Shared significant HL-up	Wa > Sp
Fig. 6E: Energy / redox	CE-TOF MS	T-060_NAD	NAD	Energy / Redox	NA	-0.101460441880667	0.324667823624525	0.426128265505192	0.00367237571147025	0.010932704704262	Wa > Sp	0.8858784975834191	0.9999984037793924	0.01038517727473997	0.02950910128066357	Wa-specific significant HL-up	Wa > Sp
Fig. 6E: Energy / redox	CE-TOF MS	T-062_NADP	NADP	Energy / Redox	NA	0.0148922640429792	-0.783720430572684	-0.7986126946156632	0.244153576559842	0.353404333245745	Not significant	0.4879760517408635	0.6673982366082833	0.9211312621952816	0.9999997615503592	Not significant / other	Not significant / other
